# Full-length 16S rRNA gene amplicon analysis of human gut microbiota using MinION™ nanopore sequencing confers species-level resolution

**DOI:** 10.1101/2020.05.06.078147

**Authors:** Yoshiyuki Matsuo, Shinnosuke Komiya, Yoshiaki Yasumizu, Yuki Yasuoka, Katsura Mizushima, Tomohisa Takagi, Kirill Kryukov, Aisaku Fukuda, Yoshiharu Morimoto, Yuji Naito, Hidetaka Okada, Hidemasa Bono, So Nakagawa, Kiichi Hirota

## Abstract

**Background:** Species-level genetic characterization of complex bacterial communities has important clinical applications in both diagnosis and treatment. Amplicon sequencing of the 16S ribosomal RNA (rRNA) gene has proven to be a powerful strategy for the taxonomic classification of bacteria. This study aims to improve the method for full-length 16S rRNA gene analysis using the nanopore long-read sequencer MinION™. We compared it to the conventional short-read sequencing method in both a mock bacterial community and human fecal samples.

**Results:** We modified our existing protocol for full-length 16S amplicon sequencing by MinION™. A new strategy for library construction with an optimized primer set overcame PCR-associated bias and enabled taxonomic classification across a broad range of bacterial species. We compared the performance of full-length and short-read 16S amplicon sequencing for the characterization of human gut microbiota with a complex bacterial composition. The relative abundance of dominant bacterial genera was highly similar between full-length and short-read sequencing. At the species level, MinION™ long-read sequencing had better resolution for discriminating between members of particular taxa such as *Bifidobacterium*, allowing an accurate representation of the sample bacterial composition.

**Conclusions:** Our present microbiome study, comparing the discriminatory power of full-length and short-read sequencing, clearly illustrated the analytical advantage of sequencing the full-length 16S rRNA gene, which provided the requisite species-level resolution and accuracy in clinical settings.
