## Additional File 3 for "Full-length 16S rRNA gene amplicon analysis of human gut microbiota using MinION™ nanopore sequencing confers species-level resolution"

### Sheet: Supplementary Table S1
Supplementary Table S1 Taxonomic assignment of the mock community analyzed by MinION sequencing (amplicons: V1-V9, forward primer: 27F-I, no. of reads analyzed: 3000)
V1-V9/27F-I (3000 reads)
Taxa	% of reads
Clostridium beijerinckii	15.1
Rhodobacter sphaeroides 2.4.1	14.7
Lactobacillus gasseri ATCC 33323 = JCM 1131	10.2667
Staphylococcus epidermidis ATCC 12228	9.83333
Streptococcus mutans UA159	9.2
Deinococcus radiodurans R1	9.13333
Escherichia coli	7.7
Enterococcus faecalis V583	6.63333
Escherichia coli str. K-12 substr. MG1655	6.23333
Bacillus cereus group	2.83333
Enterobacteriaceae	2.76667
Clostridium saccharoperbutylacetonicum N1-4(HMT)	0.566667
Escherichia coli O157:H7 str. Sakai	0.533333
Bacillus thuringiensis serovar konkukian str. 97-27	0.466667
Bacillus thuringiensis YBT-1518	0.466667
Staphylococcus capitis subsp. capitis	0.466667
Escherichia coli O104:H4 str. 2011C-3493	0.433333
Shigella flexneri 2a str. 301	0.4
Clostridium	0.366667
Escherichia coli O83:H1 str. NRG 857C	0.333333
Escherichia coli IAI39	0.266667
Streptomyces cinnamoneus	0.233333
Bacillus anthracis	0.166667
Rhodobacter sphaeroides	0.133333
Bacillus cereus ATCC 14579	0.1
Escherichia coli UMN026	0.1
Lactobacillus	0.1
Staphylococcus	0.1
Bacillus pseudomycoides DSM 12442	0.0666667
Clostridium butyricum	0.0666667
Clostridium saccharobutylicum DSM 13864	0.0666667
Terrabacteria group	0.0666667
Lactobacillus hominis DSM 23910 = CRBIP 24.179	0.0333333
Staphylococcus lugdunensis HKU09-01	0.0333333
Staphylococcus pseudintermedius HKU10-03	0.0333333

### Sheet: Supplementary Table S2
Supplementary Table S2 Taxonomic assignment of the mock community analyzed by MinION sequencing (amplicons: V1-V9, forward primer: 27F-II, no. of reads analyzed: 3000)
V1-V9/27F-II (3000 reads)
Taxa	% of reads
Bifidobacterium adolescentis ATCC 15703	84.3
Clostridium beijerinckii	3.4
Rhodobacter sphaeroides 2.4.1	2.56667
Lactobacillus gasseri ATCC 33323 = JCM 1131	2.4
Streptococcus mutans UA159	2
Staphylococcus epidermidis ATCC 12228	1.83333
Deinococcus radiodurans R1	1.2
Enterococcus faecalis V583	1.16667
Bacillus cereus group	0.466667
Bacillus thuringiensis serovar konkukian str. 97-27	0.166667
Bacillus cereus ATCC 14579	0.133333
Clostridium saccharoperbutylacetonicum N1-4(HMT)	0.1
Clostridium	0.0666667
Bacillus anthracis	0.0333333
Bacillus mycoides	0.0333333
Bacillus thuringiensis YBT-1518	0.0333333
Bifidobacterium	0.0333333
Staphylococcus	0.0333333
Staphylococcus capitis subsp. capitis	0.0333333

### Sheet: Supplementary Table S3
Supplementary Table S3 Taxonomic assignment of the mock community analyzed by MinION sequencing (amplicons: V1-V9, forward primer: 27F-III, no. of reads analyzed: 3000)
V1-V9/27F-III (3000 reads)
Taxa	% of reads
Clostridium beijerinckii	17.7667
Rhodobacter sphaeroides 2.4.1	17.3
Streptococcus mutans UA159	13.1667
Staphylococcus epidermidis ATCC 12228	12.4333
Lactobacillus gasseri ATCC 33323 = JCM 1131	12.3333
Deinococcus radiodurans R1	11.6
Enterococcus faecalis V583	7.1
Bacillus cereus group	2.83333
Clostridium saccharoperbutylacetonicum N1-4(HMT)	0.8
Bacillus thuringiensis YBT-1518	0.633333
Bacillus thuringiensis serovar konkukian str. 97-27	0.566667
Escherichia coli str. K-12 substr. MG1655	0.5
Bacillus cereus ATCC 14579	0.366667
Staphylococcus capitis subsp. capitis	0.366667
Escherichia coli	0.333333
Bacillus anthracis	0.266667
Clostridium	0.2
Clostridium butyricum	0.166667
Enterobacteriaceae	0.133333
Staphylococcus	0.133333
Bacillus pseudomycoides DSM 12442	0.1
Clostridium saccharobutylicum DSM 13864	0.1
Lactobacillus	0.1
Streptomyces cinnamoneus	0.1
Bacillus mycoides	0.0666667
Lactobacillus hominis DSM 23910 = CRBIP 24.179	0.0666667
Rhodobacter sphaeroides	0.0666667
Bacillus acidicola	0.0333333
Clostridium puniceum	0.0333333
Enterococcus	0.0333333
Enterococcus haemoperoxidus ATCC BAA-382	0.0333333
Escherichia coli IAI39	0.0333333
Escherichia coli O104:H4 str. 2011C-3493	0.0333333
Shigella flexneri 2a str. 301	0.0333333
Staphylococcus aureus subsp. aureus NCTC 8325	0.0333333
Staphylococcus haemolyticus JCSC1435	0.0333333
Staphylococcus hyicus	0.0333333
Staphylococcus lugdunensis HKU09-01	0.0333333
Terrabacteria group	0.0333333

### Sheet: Supplementary Table S4
Supplementary Table S4 Taxonomic assignment of the mock community analyzed by MinION sequencing (amplicons: V1-V9, no. of reads analyzed: 3000)
V1-V9 (3000 reads)
Taxa	% of reads
Clostridium beijerinckii	15.6667
Rhodobacter sphaeroides 2.4.1	12.9
Staphylococcus epidermidis ATCC 12228	12.5
Streptococcus mutans UA159	11.8667
Lactobacillus gasseri ATCC 33323 = JCM 1131	11.4667
Deinococcus radiodurans R1	10.2333
Enterococcus faecalis V583	7.3
Bifidobacterium adolescentis ATCC 15703	5.63333
Bacillus cereus group	3.2
Escherichia coli str. K-12 substr. MG1655	2.1
Escherichia coli	1.96667
Clostridium saccharoperbutylacetonicum N1-4(HMT)	0.766667
Enterobacteriaceae	0.7
Bacillus thuringiensis YBT-1518	0.633333
Clostridium	0.433333
Bacillus cereus ATCC 14579	0.4
Bacillus thuringiensis serovar konkukian str. 97-27	0.366667
Bacillus anthracis	0.3
Escherichia coli O104:H4 str. 2011C-3493	0.266667
Shigella flexneri 2a str. 301	0.266667
Lactobacillus	0.166667
Staphylococcus	0.166667
Bacillus pseudomycoides DSM 12442	0.1
Terrabacteria group	0.1
Bacillus mycoides	0.0666667
Clostridium puniceum	0.0666667
Escherichia coli O157:H7 str. Sakai	0.0666667
Escherichia coli O83:H1 str. NRG 857C	0.0666667
Rhodobacter sphaeroides ATCC 17025	0.0666667
Clostridium saccharobutylicum DSM 13864	0.0333333
Escherichia coli IAI39	0.0333333
Staphylococcus capitis subsp. capitis	0.0333333
Staphylococcus lugdunensis HKU09-01	0.0333333
Streptomyces cinnamoneus	0.0333333

### Sheet: Supplementary Table S5
Supplementary Table S5 Taxonomic assignment of the mock community analyzed by MinION sequencing (amplicons: V3-V4, no. of reads analyzed: 3000)
V3-V4 (3000 reads)
Taxa	% of reads
Clostridium	16.5333
Deinococcus radiodurans R1	16.0667
Bacteria <prokaryotes>	12.1
Streptococcus mutans UA159	8.2
Rhodobacter sphaeroides 2.4.1	7.96667
Bacillus cereus group	5.96667
Bifidobacterium adolescentis ATCC 15703	5.53333
Terrabacteria group	4.66667
Lactobacillus gasseri ATCC 33323 = JCM 1131	4.56667
Staphylococcus	4
Bacillus thuringiensis YBT-1518	2.7
Clostridium saccharobutylicum DSM 13864	1.5
Staphylococcus epidermidis ATCC 12228	1.2
Lactobacillus	1.1
Rhodobacter sphaeroides	0.733333
Clostridium butyricum	0.7
Firmicutes	0.666667
Bifidobacterium	0.533333
Clostridium puniceum	0.366667
Rhodobacter sphaeroides ATCC 17025	0.366667
Clostridium neonatale	0.266667
Rhodobacteraceae	0.266667
Bacillus mycoides	0.233333
Staphylococcus simulans	0.2
Bacillus cereus ATCC 14579	0.166667
Staphylococcus pettenkoferi	0.133333
Bacillus thuringiensis serovar konkukian str. 97-27	0.1
Bifidobacterium asteroides PRL2011	0.1
Bifidobacterium dentium JCM 1195 = DSM 20436	0.1
Clostridium taeniosporum	0.1
Enterobacteriaceae	0.1
Pseudorhodobacter	0.1
Enterobacter lignolyticus SCF1	0.0666667
Bacillales	0.0666667
Bacilli	0.0666667
Bifidobacterium lemurum	0.0666667
Bifidobacterium tsurumiense	0.0666667
Clostridium chromiireducens	0.0666667
Enterobacter cloacae subsp. cloacae ATCC 13047	0.0666667
Enterococcus dispar ATCC 51266	0.0666667
Gemmobacter aquatilis	0.0666667
Klebsiella pneumoniae subsp. pneumoniae HS11286	0.0666667
Lactobacillus hominis DSM 23910 = CRBIP 24.179	0.0666667
Pantoea agglomerans	0.0666667
Rhodobacter capsulatus SB 1003	0.0666667
Serratia symbiotica	0.0666667
Staphylococcus cohnii subsp. cohnii	0.0666667
Staphylococcus equorum	0.0666667
Staphylococcus lutrae	0.0666667
Staphylococcus pseudintermedius HKU10-03	0.0666667
Staphylococcus saprophyticus	0.0666667
Streptococcus	0.0666667
Bacillus <bacterium>	0.0333333
Bacillus cytotoxicus NVH 391-98	0.0333333
Bacillus halmapalus	0.0333333
Bacillus licheniformis DSM 13 = ATCC 14580	0.0333333
Bifidobacteriaceae	0.0333333
Bifidobacterium angulatum DSM 20098 = JCM 7096	0.0333333
Bifidobacterium animalis subsp. lactis DSM 10140	0.0333333
Bifidobacterium breve DSM 20213 = JCM 1192	0.0333333
Bifidobacterium callitrichos DSM 23973	0.0333333
Bifidobacterium longum NCC2705	0.0333333
Bifidobacterium thermophilum	0.0333333
Clostridiaceae	0.0333333
Clostridium beijerinckii	0.0333333
Clostridium botulinum B str. Eklund 17B (NRP)	0.0333333
Clostridium cellulovorans 743B	0.0333333
Clostridium fallax	0.0333333
Clostridium intestinale URNW	0.0333333
Deinococcus	0.0333333
Enterobacterales	0.0333333
Enterococcus	0.0333333
Enterococcus hirae ATCC 9790	0.0333333
Erwinia iniecta	0.0333333
Granulicatella elegans ATCC 700633	0.0333333
Haematobacter massiliensis	0.0333333
Hathewaya proteolytica DSM 3090	0.0333333
Izhakiella capsodis	0.0333333
Lactobacillus psittaci DSM 15354	0.0333333
Lonsdalea quercina subsp. quercina	0.0333333
Morganella morganii subsp. morganii KT	0.0333333
Pediococcus ethanolidurans	0.0333333
Pseudorhodobacter psychrotolerans	0.0333333
Rhodobacter	0.0333333
Sagittula stellata E-37	0.0333333
Salinicoccus carnicancri Crm	0.0333333
Staphylococcus condimenti	0.0333333
Staphylococcus hominis subsp. hominis C80	0.0333333
Staphylococcus succinus	0.0333333
Streptococcus equinus	0.0333333
Vagococcus lutrae LBD1	0.0333333
Vagococcus penaei	0.0333333

### Sheet: Supplementary Table S6
Supplementary Table S6 Taxonomic assignment of the mock community analyzed by MinION sequencing (amplicons: V3-V4, no. of reads analyzed: 10000)
V3-V4 (10000 reads)
Taxa	% of reads
Clostridium	16.33
Deinococcus radiodurans R1	16.22
Bacteria <prokaryotes>	10.98
Rhodobacter sphaeroides 2.4.1	8.44
Streptococcus mutans UA159	8.4
Bacillus cereus group	6.56
Bifidobacterium adolescentis ATCC 15703	5.11
Lactobacillus gasseri ATCC 33323 = JCM 1131	4.8
Terrabacteria group	4.67
Staphylococcus	3.98
Bacillus thuringiensis YBT-1518	2.72
Clostridium saccharobutylicum DSM 13864	1.68
Lactobacillus	1.25
Staphylococcus epidermidis ATCC 12228	1.16
Clostridium puniceum	0.69
Clostridium butyricum	0.68
Firmicutes	0.66
Rhodobacter sphaeroides	0.64
Bifidobacterium	0.54
Rhodobacteraceae	0.31
Bacillus mycoides	0.25
Clostridium neonatale	0.24
Rhodobacter sphaeroides ATCC 17025	0.2
Staphylococcus simulans	0.2
Bacillus thuringiensis serovar konkukian str. 97-27	0.14
Staphylococcus pettenkoferi	0.13
Unclassified	0.12
Lactobacillus hominis DSM 23910 = CRBIP 24.179	0.11
Staphylococcus cohnii subsp. cohnii	0.1
Enterococcus hirae ATCC 9790	0.09
Gemmobacter aquatilis	0.09
Enterobacteriaceae	0.08
Bifidobacterium dentium JCM 1195 = DSM 20436	0.07
Clostridium taeniosporum	0.07
Enterobacterales	0.07
Bacillus <bacterium>	0.06
Bacillus cereus ATCC 14579	0.06
Enterobacter cloacae subsp. cloacae ATCC 13047	0.06
Staphylococcus saprophyticus	0.05
Bifidobacterium asteroides PRL2011	0.04
Bifidobacterium breve DSM 20213 = JCM 1192	0.04
Clostridiaceae	0.04
Enterococcus	0.04
Enterococcus dispar ATCC 51266	0.04
Enterococcus faecium DO	0.04
Haematobacter massiliensis	0.04
Rhodobacter capsulatus SB 1003	0.04
Serratia marcescens subsp. marcescens Db11	0.04
Staphylococcus arlettae CVD059	0.04
Staphylococcus condimenti	0.04
Staphylococcus lutrae	0.04
Staphylococcus pseudintermedius HKU10-03	0.04
Staphylococcus succinus	0.04
Streptococcus	0.04
Enterobacter lignolyticus SCF1	0.03
Bacillales	0.03
Bacilli	0.03
Bifidobacterium tsurumiense	0.03
Clostridium beijerinckii	0.03
Deinococcus	0.03
Isobaculum melis	0.03
Klebsiella pneumoniae subsp. pneumoniae HS11286	0.03
Melissococcus plutonius S1	0.03
Pseudorhodobacter	0.03
Pseudorhodobacter psychrotolerans	0.03
Bacillus cytotoxicus NVH 391-98	0.02
Bifidobacteriaceae	0.02
Bifidobacterium callitrichos DSM 23973	0.02
Bifidobacterium lemurum	0.02
Bifidobacterium longum NCC2705	0.02
Bifidobacterium subtile	0.02
Bifidobacterium thermophilum	0.02
Clostridium chromiireducens	0.02
Clostridium intestinale URNW	0.02
Clostridium uliginosum	0.02
Defluviimonas alba	0.02
Erwinia iniecta	0.02
Gammaproteobacteria	0.02
Izhakiella capsodis	0.02
Lonsdalea quercina subsp. quercina	0.02
Pantoea agglomerans	0.02
Pluralibacter gergoviae	0.02
Salinicoccus carnicancri Crm	0.02
Serratia symbiotica	0.02
Shigella dysenteriae Sd197	0.02
Staphylococcus equorum	0.02
Staphylococcus hominis subsp. hominis C80	0.02
Staphylococcus sciuri	0.02
Abiotrophia defectiva ATCC 49176	0.01
Albimonas	0.01
Anaerobacillus alkalilacustris	0.01
Bacillus anthracis	0.01
Bacillus cohnii NBRC 15565	0.01
Bacillus halmapalus	0.01
Bacillus hemicellulosilyticus JCM 9152	0.01
Bacillus licheniformis DSM 13 = ATCC 14580	0.01
Bacillus massilioanorexius AP8	0.01
Bacillus salsus	0.01
Bacillus solani	0.01
Bavariicoccus seileri DSM 19936	0.01
Beduini massiliensis	0.01
Bifidobacterium angulatum DSM 20098 = JCM 7096	0.01
Bifidobacterium animalis subsp. lactis DSM 10140	0.01
Bifidobacterium mongoliense DSM 21395	0.01
Buchnera aphidicola str. Ak (Acyrthosiphon kondoi)	0.01
Butyricicoccus pullicaecorum 1.2	0.01
Clostridium botulinum B str. Eklund 17B (NRP)	0.01
Clostridium cellulovorans 743B	0.01
Clostridium fallax	0.01
Clostridium magnum DSM 2767	0.01
Clostridium thermobutyricum DSM 4928	0.01
Deinococcus geothermalis DSM 11300	0.01
Deinococcus hopiensis KR-140	0.01
Deinococcus puniceus	0.01
Dinoroseobacter shibae DFL 12 = DSM 16493	0.01
Erwinia amylovora CFBP1430	0.01
Granulicatella elegans ATCC 700633	0.01
Halomonas campaniensis	0.01
Hathewaya proteolytica DSM 3090	0.01
Hyphomonas	0.01
Jeotgalicoccus	0.01
Kosakonia	0.01
Kosakonia cowanii	0.01
Kurthia massiliensis	0.01
Lactobacillales	0.01
Lactobacillus acidophilus NCFM	0.01
Lactobacillus crispatus ST1	0.01
Lactobacillus jensenii	0.01
Lactobacillus psittaci DSM 15354	0.01
Morganella morganii subsp. morganii KT	0.01
Moritella dasanensis ArB 0140	0.01
Paenisporosarcina indica	0.01
Pectobacteriaceae	0.01
Pediococcus ethanolidurans	0.01
Plautia stali symbiont	0.01
Rhodobacter	0.01
Sagittula stellata E-37	0.01
Serratia rubidaea	0.01
Shewanella algae	0.01
Staphylococcus hyicus	0.01
Streptococcus equinus	0.01
Streptococcus ferus DSM 20646	0.01
Tetragenococcus halophilus NBRC 12172	0.01
Thermostaphylospora chromogena	0.01
Thioclava	0.01
Vagococcus lutrae LBD1	0.01
Vagococcus penaei	0.01
Xenorhabdus	0.01
