## Additional File 6 for "Full-length 16S rRNA gene amplicon analysis of human gut microbiota using MinION™ nanopore sequencing confers species-level resolution"

### Sheet: Supplemantary Table S7
Supplemantary Table S7 Correlations between numbers of reads and numbers of detected species in 16S rRNA gene sequencing of human fecal samples
	Pearson’s rank correlation coefficient
Sample	0.5k vs. 30k		5k vs. 30k		10k vs. 30k		20k vs. 30k
F1	0.99455	*	0.99965	*	0.99986	*	0.99995	*
F2	0.99076	*	0.99983	*	0.99995	*	0.99997	*
F3	0.99858	*	0.99994	*	0.99997	*	0.99999	*
F4	0.99333	*	0.99953	*	0.99971	*	0.99993	*
F5	0.9961	*	0.99915	*	0.99963	*	0.99993	*
F6	0.98502	*	0.99889	*	0.9996	*	0.99988	*
* P < 0.05

### Sheet: Supplemantary Table S8
Supplementary Table S8 Comparison of species composition of fecal Blautia between sequencing methods
Pearson’s rank correlation coefficient (Blautia)
Sample	N_V1-V9 vs. I_V3-V4		N_V1-V9 vs. N_V3-V4		N_V3-V4 vs. I_V3-V4
F1	0.9422	*	0.9696	*	0.9591	*
F2	0.9544	*	0.9935	*	0.938	*
F3	0.9867	*	0.9985	*	0.9822	*
F4	0.4076		0.6029		0.9639	*
F5	0.9826	*	0.8117		0.8928	*
F6	0.9986	*	0.9996	*	0.9987	*
* P < 0.05
N: Oxford Nanopore MinION, I: Illumina MiSeq

### Sheet: Supplemantary Table S9
Supplementary Table S9 Comparison of species composition of fecal Bacteroides between sequencing methods
Pearson’s rank correlation coefficient (Bacteroides)
Sample	N_V1-V9 vs. I_V3-V4		N_V1-V9 vs. N_V3-V4		N_V3-V4 vs. I_V3-V4
F1	0.999	*	0.997	*	0.9963	*
F2	0.9401	*	0.9272	*	0.9972	*
F3	0.9807	*	0.9819	*	0.9879	*
F4	0.9953	*	0.9441	*	0.949	*
F5	0.9968	*	0.9996	*	0.9962	*
F6	0.9807	*	0.9487	*	0.8909	*
* P < 0.05
N: Oxford Nanopore MinION, I: Illumina MiSeq

### Sheet: Supplemantary Table S10
Supplementary Table S10 Comparison of species composition of fecal Bifidobacterium between sequencing methods
Pearson’s rank correlation coefficient (Bifidobacterium)
Sample	N_V1-V9 vs. I_V3-V4		N_V1-V9 vs. N_V3-V4		N_V3-V4 vs. I_V3-V4
F1	0.9989	*	0.9989	*	0.9989	*
F2	0.5891	*	0.773	*	0.8152	*
F3	0.9999	*	0.9995	*	0.9995	*
F4	0.9013	*	0.9539	*	0.9336	*
F5	-		-		-
F6	0.1716		0.4106		0.6155	*
* P < 0.05
N: Oxford Nanopore MinION, I: Illumina MiSeq
