## Additional File 7 for "Full-length 16S rRNA gene amplicon analysis of human gut microbiota using MinION™ nanopore sequencing confers species-level resolution"

### Sheet: F1
Taxonomic profile of human fecal sample F1 from MinION sequencing (amplicons: V1-V9)
F1: MinION_V1-V9
Taxa	% of reads
Bifidobacterium longum NCC2705	35.41
Faecalibacterium prausnitzii A2-165	17.82
Bacteroides vulgatus ATCC 8482	7.38
Anaerostipes hadrus	4.975
Veillonella seminalis ACS-216-V-Col6b	4.79
Ruminococcus gnavus AGR2154	4.59
Dorea longicatena DSM 13814	3.355
Blautia obeum ATCC 29174	2.44
Bacteroides ovatus	1.695
Blautia obeum	1.35
Clostridium disporicum	1.19
Romboutsia timonensis	1.06
Intestinibacter bartlettii DSM 16795	0.89
Bifidobacterium adolescentis ATCC 15703	0.88
Clostridium saccharolyticum	0.84
Streptococcus salivarius	0.815
Coprococcus comes ATCC 27758	0.805
Anaerostipes caccae DSM 14662	0.65
Clostridium bolteae 90A9	0.615
Clostridium celatum DSM 1785	0.615
Clostridium saccharolyticum WM1	0.515
Bifidobacterium dentium JCM 1195 = DSM 20436	0.5
Blautia hansenii DSM 20583	0.465
Bifidobacterium angulatum DSM 20098 = JCM 7096	0.44
Klebsiella pneumoniae subsp. pneumoniae HS11286	0.39
Flavonifractor plautii	0.37
Clostridium symbiosum WAL-14163	0.345
Sellimonas intestinalis	0.305
Erysipelatoclostridium ramosum DSM 1402	0.27
Ruminococcus lactaris ATCC 29176	0.265
Clostridium sartagoforme AAU1	0.255
Bifidobacterium callitrichos DSM 23973	0.195
Clostridium citroniae WAL-17108	0.185
Eggerthella lenta DSM 2243	0.17
Ruminococcus torques ATCC 27756	0.165
Hungatella hathewayi WAL-18680	0.16
Lachnoclostridium	0.145
Roseburia hominis A2-183	0.14
Dorea formicigenerans ATCC 27755	0.135
Desulfotomaculum guttoideum	0.12
Pseudoflavonifractor capillosus ATCC 29799	0.12
bacterium LF-3	0.11
Clostridium asparagiforme DSM 15981	0.105
Neglecta timonensis	0.09
Turicibacter sanguinis	0.09
Clostridium chauvoei JF4335	0.085
Robinsoniella peoriensis	0.08
Streptococcus parasanguinis ATCC 15912	0.08
Bifidobacterium	0.075
Blautia hydrogenotrophica DSM 10507	0.075
Roseburia faecis	0.075
Veillonella parvula DSM 2008	0.07
Faecalicatena fissicatena	0.065
Lachnospiraceae	0.06
Clostridiales	0.055
Clostridium butyricum	0.045
Bacteroides fragilis YCH46	0.04
Enterococcus gilvus ATCC BAA-350	0.04
Acutalibacter muris	0.035
Clostridium	0.035
Escherichia coli	0.035
Kosakonia sacchari SP1	0.035
Ruminococcus faecis JCM 15917	0.035
Clostridium beijerinckii	0.03
Clostridium saccharogumia DSM 17460	0.03
Peptostreptococcaceae	0.03
Anaerobium acetethylicum	0.025
Bifidobacterium breve DSM 20213 = JCM 1192	0.025
Escherichia coli O157:H7 str. Sakai	0.025
Pseudobutyrivibrio ruminis HUN009	0.025
Streptococcus pneumoniae R6	0.025
Acetivibrio ethanolgignens	0.02
Enterococcus malodoratus ATCC 43197	0.02
Faecalicatena contorta	0.02
Lactonifactor longoviformis DSM 17459	0.02
Paeniclostridium sordellii	0.02
Salmonella enterica subsp. enterica serovar Typhimurium str. LT2	0.02
Streptococcus	0.02
Streptococcus mitis B6	0.02
Streptococcus sanguinis SK36	0.02
Alistipes senegalensis JC50	0.015
Bariatricus massiliensis	0.015
Clostridium merdae	0.015
Enterococcus	0.015
Escherichia coli IAI39	0.015
Citrobacter freundii CFNIH1	0.01
Clostridioides difficile 630	0.01
Clostridium saccharoperbutylacetonicum N1-4(HMT)	0.01
Clostridium spiroforme DSM 1552	0.01
Coprococcus eutactus ATCC 27759	0.01
Eggerthia catenaformis OT 569 = DSM 20559	0.01
Enterobacter hormaechei subsp. steigerwaltii	0.01
Escherichia coli O83:H1 str. NRG 857C	0.01
Eubacterium oxidoreducens	0.01
Faecalicatena	0.01
Kosakonia cowanii	0.01
Lachnoclostridium phocaeense	0.01
Massiliomicrobiota timonensis	0.01
Salmonella enterica subsp. enterica serovar Typhi str. CT18	0.01
Shigella flexneri 2a str. 301	0.01
Terrisporobacter glycolicus ATCC 14880 = DSM 1288	0.01
Anaeromassilibacillus senegalensis	0.005
Anaerotignum lactatifermentans DSM 14214	0.005
Bacteroides faecichinchillae JCM 17102	0.005
Bacteroides pectinophilus ATCC 43243	0.005
Bifidobacterium bifidum PRL2010	0.005
Bifidobacterium lemurum	0.005
Bifidobacterium pseudolongum PV8-2	0.005
Bifidobacterium saguini DSM 23967	0.005
Bifidobacterium stellenboschense	0.005
Blautia	0.005
Butyricicoccus pullicaecorum 1.2	0.005
Butyrivibrio crossotus DSM 2876	0.005
Clostridium baratii str. Sullivan	0.005
Clostridium cocleatum	0.005
Clostridium fimetarium	0.005
Clostridium saccharobutylicum DSM 13864	0.005
Enterobacter lignolyticus SCF1	0.005
Enterobacteriaceae	0.005
Escherichia coli str. K-12 substr. MG1655	0.005
Fusicatenibacter saccharivorans	0.005
Granulicatella adiacens ATCC 49175	0.005
Hespellia stercorisuis DSM 15480	0.005
Lactobacillus gasseri ATCC 33323 = JCM 1131	0.005
Lactobacillus rogosae	0.005
Romboutsia	0.005
Ruminococcaceae	0.005
Streptococcus thermophilus JIM 8232	0.005

### Sheet: F2
Taxonomic profile of human fecal sample F2 from MinION sequencing (amplicons: V1-V9)
F2: MinION_V1-V9
Taxa	% of reads
Bifidobacterium longum NCC2705	31.385
Bifidobacterium adolescentis ATCC 15703	20.34
Bifidobacterium dentium JCM 1195 = DSM 20436	11.33
Bifidobacterium angulatum DSM 20098 = JCM 7096	9.03
Bifidobacterium callitrichos DSM 23973	3.98
Faecalibacterium prausnitzii A2-165	2.865
Anaerostipes hadrus	2.595
Ruminococcus gnavus AGR2154	1.96
Veillonella seminalis ACS-216-V-Col6b	1.945
Blautia obeum	1.67
Bifidobacterium	1.165
Blautia obeum ATCC 29174	1.13
Romboutsia timonensis	1.12
Bacteroides vulgatus ATCC 8482	1.095
Dorea longicatena DSM 13814	1.015
Anaerostipes caccae DSM 14662	0.58
Lactobacillus gasseri ATCC 33323 = JCM 1131	0.525
Sellimonas intestinalis	0.4
Bacteroides ovatus	0.395
Streptococcus salivarius	0.39
Neglecta timonensis	0.375
Blautia hansenii DSM 20583	0.26
Bifidobacterium breve DSM 20213 = JCM 1192	0.24
Coprococcus comes ATCC 27758	0.215
Flavonifractor plautii	0.21
Lactobacillus sakei	0.205
Streptococcus parasanguinis ATCC 15912	0.16
Proteus mirabilis HI4320	0.145
Clostridium bolteae 90A9	0.135
Clostridium saccharolyticum WM1	0.125
Intestinibacter bartlettii DSM 16795	0.125
Clostridium saccharolyticum	0.11
Bifidobacterium stellenboschense	0.11
Ruminococcus lactaris ATCC 29176	0.105
Erysipelatoclostridium ramosum DSM 1402	0.1
Roseburia hominis A2-183	0.1
Ruminococcus torques ATCC 27756	0.1
Clostridium celatum DSM 1785	0.095
Roseburia faecis	0.095
Acutalibacter muris	0.09
Dorea formicigenerans ATCC 27755	0.09
Butyricicoccus pullicaecorum 1.2	0.08
bacterium LF-3	0.075
Eggerthella lenta DSM 2243	0.075
Bifidobacterium lemurum	0.065
Escherichia coli	0.065
Bacillus subtilis subsp. subtilis str. 168	0.06
Hungatella hathewayi WAL-18680	0.055
Turicibacter sanguinis	0.055
Clostridium asparagiforme DSM 15981	0.05
Clostridium disporicum	0.05
Clostridium symbiosum WAL-14163	0.045
Bacteroides fragilis YCH46	0.045
Clostridium merdae	0.045
Haemophilus sputorum CCUG 13788	0.045
Streptococcus thermophilus JIM 8232	0.04
Veillonella parvula DSM 2008	0.04
Actinomyces odontolyticus ATCC 17982	0.035
Bariatricus massiliensis	0.035
Blautia hydrogenotrophica DSM 10507	0.035
Eubacterium oxidoreducens	0.035
Clostridium saccharogumia DSM 17460	0.03
Escherichia coli O157:H7 str. Sakai	0.03
Clostridium cocleatum	0.025
Alistipes senegalensis JC50	0.025
Anaeromassilibacillus senegalensis	0.025
Bifidobacterium bifidum PRL2010	0.025
Enterobacteriaceae	0.025
Enterococcus malodoratus ATCC 43197	0.025
Faecalicatena fissicatena	0.025
Lachnospiraceae	0.025
Pseudobutyrivibrio ruminis HUN009	0.025
Desulfotomaculum guttoideum	0.02
Bifidobacterium saguini DSM 23967	0.02
Blautia	0.02
Clostridiales	0.02
Escherichia coli str. K-12 substr. MG1655	0.02
Streptococcus himalayensis	0.02
Bifidobacterium coryneforme	0.015
Lactonifactor longoviformis DSM 17459	0.015
Robinsoniella peoriensis	0.015
Shigella flexneri 2a str. 301	0.015
Streptococcus mitis B6	0.015
Bacteroides pectinophilus ATCC 43243	0.01
Bifidobacterium animalis subsp. lactis DSM 10140	0.01
Bifidobacterium gallicum DSM 20093 = LMG 11596	0.01
Bifidobacterium minimum	0.01
Bifidobacterium reuteri DSM 23975	0.01
Bifidobacterium tsurumiense	0.01
Citrobacter freundii CFNIH1	0.01
Clostridium chauvoei JF4335	0.01
Clostridium sartagoforme AAU1	0.01
Enterococcus	0.01
Escherichia coli IAI39	0.01
Faecalicatena contorta	0.01
Lachnoclostridium	0.01
Leuconostoc carnosum JB16	0.01
Leuconostoc gelidum subsp. gasicomitatum LMG 18811	0.01
Ruminococcus bromii	0.01
Ruminococcus faecis JCM 15917	0.01
Streptococcus	0.01
Streptococcus gordonii str. Challis substr. CH1	0.01
Streptococcus sanguinis SK36	0.01
Unclassified	0.01
Clostridium citroniae WAL-17108	0.005
Clostridium clariflavum DSM 19732	0.005
Clostridium leptum DSM 753	0.005
Clostridium methylpentosum DSM 5476	0.005
Eubacterium rectale ATCC 33656	0.005
Actinomyces meyeri	0.005
Angelakisella massiliensis	0.005
Bacillus atrophaeus	0.005
Bacteria <prokaryotes>	0.005
bacterium MS4	0.005
Bacteroides coprophilus DSM 18228 = JCM 13818	0.005
Bifidobacterium asteroides PRL2011	0.005
Bifidobacterium biavatii DSM 23969	0.005
Bifidobacterium bombi DSM 19703	0.005
Bifidobacterium pseudolongum PV8-2	0.005
Bifidobacterium scardovii JCM 12489 = DSM 13734	0.005
Bifidobacterium subtile	0.005
Bifidobacterium thermophilum	0.005
Catenibacterium mitsuokai DSM 15897	0.005
Clostridium	0.005
Escherichia coli O104:H4 str. 2011C-3493	0.005
Escherichia coli O83:H1 str. NRG 857C	0.005
Escherichia coli UMN026	0.005
Eubacterium ramulus ATCC 29099	0.005
Intestinimonas butyriciproducens	0.005
Klebsiella aerogenes KCTC 2190	0.005
Lachnobacterium bovis DSM 14045	0.005
Lactobacillus	0.005
Lactobacillus rogosae	0.005
Marvinbryantia formatexigens DSM 14469	0.005
Massiliomicrobiota timonensis	0.005
Megamonas funiformis YIT 11815	0.005
Pseudoflavonifractor capillosus ATCC 29799	0.005
Shigella dysenteriae Sd197	0.005
Tyzzerella nexilis DSM 1787	0.005

### Sheet: F3
Taxonomic profile of human fecal sample F3 from MinION sequencing (amplicons: V1-V9)
F3: MinION_V1-V9
Taxa	% of reads
Bifidobacterium longum NCC2705	50.94
Ruminococcus gnavus AGR2154	24.49
Veillonella seminalis ACS-216-V-Col6b	2.83
Bacteroides vulgatus ATCC 8482	2.24
Blautia obeum ATCC 29174	2.17
Clostridium bolteae 90A9	1.51
Dorea longicatena DSM 13814	1.305
Flavonifractor plautii	1.305
Anaerostipes hadrus	1.28
Blautia hansenii DSM 20583	1.28
Bacteroides ovatus	1.08
Lactobacillus gasseri ATCC 33323 = JCM 1131	0.84
Neglecta timonensis	0.655
Anaerostipes caccae DSM 14662	0.58
Clostridium symbiosum WAL-14163	0.575
Coprococcus comes ATCC 27758	0.565
Ruminococcus lactaris ATCC 29176	0.47
Blautia hydrogenotrophica DSM 10507	0.465
Bifidobacterium adolescentis ATCC 15703	0.455
Bacteroides fragilis YCH46	0.445
Dorea formicigenerans ATCC 27755	0.375
Eggerthella lenta DSM 2243	0.37
Alistipes senegalensis JC50	0.345
Blautia obeum	0.32
Anaerotignum lactatifermentans DSM 14214	0.26
Bifidobacterium angulatum DSM 20098 = JCM 7096	0.255
Clostridium saccharolyticum	0.205
Bifidobacterium dentium JCM 1195 = DSM 20436	0.205
Acutalibacter muris	0.2
Ruminococcus torques ATCC 27756	0.2
Clostridium saccharolyticum WM1	0.12
Bacteroides thetaiotaomicron VPI-5482	0.105
Bifidobacterium callitrichos DSM 23973	0.1
Hungatella hathewayi WAL-18680	0.08
Roseburia faecis	0.07
Bifidobacterium	0.065
Lactonifactor longoviformis DSM 17459	0.065
Ruminococcus faecis JCM 15917	0.065
Sellimonas intestinalis	0.065
Blautia	0.06
Clostridium citroniae WAL-17108	0.055
Pseudoflavonifractor capillosus ATCC 29799	0.055
Roseburia hominis A2-183	0.055
Desulfotomaculum guttoideum	0.05
Bifidobacterium saguini DSM 23967	0.05
Faecalicatena fissicatena	0.05
Clostridium asparagiforme DSM 15981	0.045
Lachnospiraceae	0.045
Bariatricus massiliensis	0.04
Prevotella bivia DSM 20514	0.04
Robinsoniella peoriensis	0.04
Lachnoclostridium	0.035
Pseudobutyrivibrio ruminis HUN009	0.035
Clostridiales	0.03
Bifidobacterium breve DSM 20213 = JCM 1192	0.025
Eubacterium oxidoreducens	0.025
Erysipelatoclostridium ramosum DSM 1402	0.02
Faecalibacterium prausnitzii A2-165	0.02
Eubacterium rectale ATCC 33656	0.015
Alistipes finegoldii DSM 17242	0.015
Alistipes timonensis JC136	0.015
Anaeromassilibacillus senegalensis	0.015
Clostridium merdae	0.015
Dorea	0.015
Ruminococcaceae	0.015
Clostridium leptum DSM 753	0.01
Alistipes shahii WAL 8301	0.01
Enterococcus	0.01
Lactobacillus	0.01
Lactobacillus rogosae	0.01
Oribacterium parvum ACB1	0.01
Unclassified	0.005
Clostridium cocleatum	0.005
Clostridium saccharogumia DSM 17460	0.005
Alistipes	0.005
Anaerotignum neopropionicum	0.005
Anaerotignum propionicum DSM 1682	0.005
bacterium LF-3	0.005
bacterium MS4	0.005
Bacteroides cellulosilyticus	0.005
Bacteroides nordii CL02T12C05	0.005
Bacteroides uniformis ATCC 8492	0.005
Bifidobacterium animalis subsp. lactis DSM 10140	0.005
Bifidobacterium bombi DSM 19703	0.005
Clostridium phoceensis	0.005
Enterococcus gilvus ATCC BAA-350	0.005
Eubacterium nodatum ATCC 33099	0.005
Faecalicatena contorta	0.005
Intestinibacter bartlettii DSM 16795	0.005
Lachnoclostridium phocaeense	0.005
Papillibacter cinnamivorans DSM 12816	0.005
Roseburia	0.005
Streptococcus parasanguinis ATCC 15912	0.005

### Sheet: F4
Taxonomic profile of human fecal sample F4 from MinION sequencing (amplicons: V1-V9)
F4: MinION_V1-V9
Taxa	% of reads
Faecalibacterium prausnitzii A2-165	25.73
Bifidobacterium longum NCC2705	12.125
Megamonas funiformis YIT 11815	4.46
Blautia obeum ATCC 29174	3.965
Bacteroides vulgatus ATCC 8482	3.865
Bacteroides fragilis YCH46	3.3
Ruminococcus gnavus AGR2154	3.055
Citrobacter freundii CFNIH1	2.585
Bifidobacterium adolescentis ATCC 15703	2.365
Bifidobacterium dentium JCM 1195 = DSM 20436	1.875
Ruminococcus torques ATCC 27756	1.86
Prevotella shahii DSM 15611 = JCM 12083	1.5
Flavonifractor plautii	1.415
Bacteroides uniformis ATCC 8492	1.31
Bifidobacterium animalis subsp. lactis DSM 10140	1.285
Clostridium saccharolyticum	1.225
Bifidobacterium angulatum DSM 20098 = JCM 7096	1.165
Bifidobacterium callitrichos DSM 23973	1.125
Clostridium phoceensis	0.95
Oscillibacter valericigenes Sjm18-20	0.905
Desulfotomaculum guttoideum	0.885
Romboutsia timonensis	0.83
Eggerthella lenta DSM 2243	0.8
Barnesiella intestinihominis YIT 11860	0.745
Pseudoflavonifractor capillosus ATCC 29799	0.725
Clostridium bolteae 90A9	0.72
Bacteroides thetaiotaomicron VPI-5482	0.715
Parabacteroides distasonis ATCC 8503	0.69
Neglecta timonensis	0.675
Clostridium scindens ATCC 35704	0.6
Hungatella hathewayi WAL-18680	0.595
Blautia obeum	0.56
Alistipes putredinis DSM 17216	0.53
Prevotella oralis ATCC 33269	0.525
Erysipelatoclostridium ramosum DSM 1402	0.51
Sellimonas intestinalis	0.5
Bacteroides ovatus	0.475
Bilophila wadsworthia ATCC 49260	0.465
Enterobacter hormaechei subsp. steigerwaltii	0.44
Ruthenibacterium lactatiformans	0.425
Parabacteroides johnsonii CL02T12C29	0.38
Acidaminococcus	0.37
Bifidobacterium breve DSM 20213 = JCM 1192	0.37
Acidaminococcus timonensis	0.35
Bacteroides stercoris ATCC 43183	0.315
Veillonella seminalis ACS-216-V-Col6b	0.315
Sporobacter termitidis DSM 10068	0.3
Bifidobacterium	0.275
Blautia hydrogenotrophica DSM 10507	0.27
Lachnoclostridium	0.27
Emergencia timonensis	0.265
Butyricicoccus pullicaecorum 1.2	0.255
Eubacterium limosum	0.25
Clostridium asparagiforme DSM 15981	0.245
Clostridium saccharolyticum WM1	0.245
Faecalicatena contorta	0.24
Clostridium leptum DSM 753	0.235
Anaerostipes caccae DSM 14662	0.23
Prevotella marshii DSM 16973 = JCM 13450	0.23
Intestinimonas butyriciproducens	0.225
Lachnoclostridium phocaeense	0.22
Prevotella oryzae DSM 17970	0.195
Odoribacter splanchnicus DSM 20712	0.155
Oscillibacter ruminantium GH1	0.145
Sutterella wadsworthensis HGA0223	0.14
Anaerotruncus rubiinfantis	0.135
Streptococcus thermophilus JIM 8232	0.13
Enterobacteriaceae	0.12
Bacillus subtilis subsp. subtilis str. 168	0.115
Ruminococcus lactaris ATCC 29176	0.11
Enorma massiliensis phI	0.1
Phocea massiliensis	0.1
Prevotella	0.1
Sanguibacteroides justesenii	0.1
Anaerotignum lactatifermentans DSM 14214	0.095
Anaerotruncus colihominis DSM 17241	0.095
Anaeromassilibacillus senegalensis	0.09
Klebsiella oxytoca	0.085
Christensenella massiliensis	0.08
Clostridiales	0.08
Duodenibacillus massiliensis	0.08
Faecalicatena fissicatena	0.08
Papillibacter cinnamivorans DSM 12816	0.08
Ruminococcus faecis JCM 15917	0.08
Anaerobium acetethylicum	0.075
bacterium MS4	0.075
Blautia hansenii DSM 20583	0.075
Faecalitalea cylindroides T2-87	0.075
Phascolarctobacterium succinatutens YIT 12067	0.075
Prevotella dentalis DSM 3688	0.075
Yokenella regensburgei ATCC 49455	0.075
Coprococcus comes ATCC 27758	0.07
Shigella flexneri 2a str. 301	0.07
Succiniclasticum ruminis DSM 9236	0.07
Akkermansia muciniphila ATCC BAA-835	0.065
Alistipes obesi	0.065
Anaerotignum neopropionicum	0.065
Klebsiella aerogenes KCTC 2190	0.065
Fournierella massiliensis	0.06
Robinsoniella peoriensis	0.06
Clostridium citroniae WAL-17108	0.055
Bacteroides cellulosilyticus	0.055
Clostridium viride DSM 6836	0.045
Alistipes indistinctus YIT 12060	0.045
Christensenella	0.045
Massilioclostridium coli	0.045
Streptococcus salivarius	0.045
Clostridium symbiosum WAL-14163	0.04
Clostridium merdae	0.04
Negativibacillus massiliensis	0.04
Prevotella fusca JCM 17724	0.04
Acidaminococcus fermentans DSM 20731	0.035
Acutalibacter muris	0.035
Anaerofustis stercorihominis DSM 17244	0.035
Bariatricus massiliensis	0.035
Campylobacter hominis ATCC BAA-381	0.035
Catabacter hongkongensis	0.035
Gordonibacter massiliensis	0.035
Massilimaliae massiliensis	0.035
Prevotella copri DSM 18205	0.035
Ruminococcaceae	0.035
Ruminococcus bromii	0.035
Streptococcus parasanguinis ATCC 15912	0.035
Angelakisella massiliensis	0.03
Bifidobacterium stellenboschense	0.03
Christensenella minuta	0.03
Eubacterium saphenum ATCC 49989	0.03
Lactonifactor longoviformis DSM 17459	0.03
Merdibacter massiliensis	0.03
Mogibacterium timidum ATCC 33093	0.03
Prevotella buccae ATCC 33574	0.03
Actinomyces odontolyticus ATCC 17982	0.025
Anaerostipes hadrus	0.025
Escherichia coli O83:H1 str. NRG 857C	0.025
Eubacterium sulci ATCC 35585	0.025
Faecalicatena	0.025
Provencibacterium massiliense	0.025
Urmitella timonensis	0.025
Acidaminococcaceae	0.02
Acidaminococcus intestini RyC-MR95	0.02
Escherichia coli	0.02
Eubacterium ventriosum ATCC 27560	0.02
Ileibacterium massiliense	0.02
Lachnospiraceae	0.02
Peptostreptococcus stomatis DSM 17678	0.02
Pseudescherichia vulneris NBRC 102420	0.02
Alistipes senegalensis JC50	0.015
Atopobium vaginae DSM 15829	0.015
Bifidobacterium bifidum PRL2010	0.015
Bifidobacterium lemurum	0.015
Dorea formicigenerans ATCC 27755	0.015
Escherichia coli str. K-12 substr. MG1655	0.015
Eubacterium oxidoreducens	0.015
Hydrogenoanaerobacterium saccharovorans	0.015
Prevotella disiens JCM 6334 = ATCC 29426	0.015
Clostridium methylpentosum DSM 5476	0.01
Agathobaculum desmolans ATCC 43058	0.01
Anaerotignum propionicum DSM 1682	0.01
Bacteroides <genus>	0.01
Barnesiella viscericola DSM 18177	0.01
Blautia	0.01
Coprobacter fastidiosus NSB1	0.01
Enterococcus gilvus ATCC BAA-350	0.01
Eubacterium brachy ATCC 33089	0.01
Kluyvera ascorbata ATCC 33433	0.01
Marvinbryantia formatexigens DSM 14469	0.01
Oscillibacter	0.01
Peptoniphilus duerdenii ATCC BAA-1640	0.01
Phoenicibacter massiliensis	0.01
Prevotella multiformis DSM 16608	0.01
Subdoligranulum variabile DSM 15176	0.01
Succinispira mobilis DSM 6222	0.01
Sutterella wadsworthensis 2_1_59BFAA	0.01
unclassified Clostridiales	0.01
Clostridium innocuum 2959	0.005
Eubacterium eligens ATCC 27750	0.005
Absiella dolichum DSM 3991	0.005
Acetivibrio ethanolgignens	0.005
Adlercreutzia equolifaciens DSM 19450	0.005
Alistipes	0.005
Alistipes finegoldii DSM 17242	0.005
Alistipes shahii WAL 8301	0.005
Alkaliphilus oremlandii OhILAs	0.005
Anaerostipes	0.005
Anaerotignum	0.005
Bacillus amyloliquefaciens DSM 7	0.005
Bifidobacterium bohemicum DSM 22767	0.005
Bifidobacterium coryneforme	0.005
Bifidobacterium gallicum DSM 20093 = LMG 11596	0.005
Bifidobacterium gallinarum	0.005
Bifidobacterium reuteri DSM 23975	0.005
Bifidobacterium saguini DSM 23967	0.005
Bittarella massiliensis	0.005
Clostridium lentocellum DSM 5427	0.005
Cronobacter sakazakii	0.005
Denitrobacterium detoxificans	0.005
Desnuesiella massiliensis	0.005
Dorea longicatena DSM 13814	0.005
Enterococcus malodoratus ATCC 43197	0.005
Enterorhabdus caecimuris B7	0.005
Eubacterium nodatum ATCC 33099	0.005
Fenollaria massiliensis	0.005
Gordonibacter pamelaeae 7-10-1-b	0.005
Kosakonia sacchari SP1	0.005
Lachnoclostridium phytofermentans ISDg	0.005
Lactobacillus curvatus	0.005
Merdimonas faecis	0.005
Mobilibacterium timonense	0.005
Olegusella massiliensis	0.005
Parvimonas micra	0.005
Porphyromonas cangingivalis JCM 15983	0.005
Prevotella bergensis DSM 17361	0.005
Prevotella dentasini JCM 15908	0.005
Prevotella histicola JCM 15637 = DNF00424	0.005
Prevotella micans DSM 21469 = JCM 16134	0.005
Prevotella saccharolytica JCM 17484	0.005
Pseudobutyrivibrio ruminis HUN009	0.005
Ruminococcus callidus ATCC 27760	0.005
Ruminococcus champanellensis 18P13 = JCM 17042	0.005
Ruminococcus flavefaciens ATCC 19208	0.005
Serratia marcescens subsp. marcescens Db11	0.005
Shuttleworthia satelles DSM 14600	0.005
Streptococcus sanguinis SK36	0.005
Tatumella citrea	0.005

### Sheet: F5
Taxonomic profile of human fecal sample F5 from MinION sequencing (amplicons: V1-V9)
F5: MinION_V1-V9
Taxa	% of reads
Ruminococcus gnavus AGR2154	17.785
Blautia hansenii DSM 20583	11.62
Blautia obeum ATCC 29174	8.99
Bacteroides vulgatus ATCC 8482	8.895
Bacteroides uniformis ATCC 8492	7.68
Lactobacillus rogosae	4.11
Coprococcus comes ATCC 27758	3.845
Romboutsia timonensis	3.825
Bacteroides cellulosilyticus	2.715
Bacteroides ovatus	2.595
Veillonella seminalis ACS-216-V-Col6b	2.195
Ruminococcus lactaris ATCC 29176	2.155
Clostridium bolteae 90A9	1.855
Intestinibacter bartlettii DSM 16795	1.775
Eubacterium eligens ATCC 27750	1.42
Anaerostipes caccae DSM 14662	1.335
Butyricicoccus pullicaecorum 1.2	1.25
Clostridium celatum DSM 1785	1.09
Clostridium saccharolyticum	1.075
Acidaminococcus	1.04
Acidaminococcus timonensis	0.99
Clostridium disporicum	0.75
Fournierella massiliensis	0.725
Flavonifractor plautii	0.68
Clostridium saccharolyticum WM1	0.51
Dorea formicigenerans ATCC 27755	0.495
Erysipelatoclostridium ramosum DSM 1402	0.49
Lactobacillus salivarius UCC118	0.48
Hungatella hathewayi WAL-18680	0.465
Streptococcus salivarius	0.425
Robinsoniella peoriensis	0.365
Ruminococcus torques ATCC 27756	0.34
Phascolarctobacterium succinatutens YIT 12067	0.295
Dorea longicatena DSM 13814	0.29
Clostridium citroniae WAL-17108	0.245
Faecalicatena fissicatena	0.24
Blautia hydrogenotrophica DSM 10507	0.215
Clostridium neonatale	0.215
Faecalicatena contorta	0.215
Lactobacillus gasseri ATCC 33323 = JCM 1131	0.195
Clostridium innocuum 2959	0.18
Clostridium sartagoforme AAU1	0.175
Clostridiales	0.165
Pseudoflavonifractor capillosus ATCC 29799	0.155
Lachnoclostridium	0.15
Streptococcus parasanguinis ATCC 15912	0.15
Succiniclasticum ruminis DSM 9236	0.145
Lachnospiraceae	0.135
Desulfotomaculum guttoideum	0.13
Bariatricus massiliensis	0.115
Clostridium symbiosum WAL-14163	0.105
Enterococcus faecalis V583	0.1
Escherichia coli	0.1
Ruminococcus faecis JCM 15917	0.1
Acidaminococcus fermentans DSM 20731	0.095
Clostridium chauvoei JF4335	0.095
Clostridium asparagiforme DSM 15981	0.09
Anaerotignum lactatifermentans DSM 14214	0.075
Succinispira mobilis DSM 6222	0.075
Firmicutes	0.06
Clostridium cocleatum	0.055
Enterococcus faecium DO	0.055
Escherichia coli str. K-12 substr. MG1655	0.055
Leuconostoc lactis	0.055
Blautia	0.05
Blautia obeum	0.05
Peptoniphilus lacrimalis DSM 7455	0.05
Clostridium beijerinckii	0.045
Clostridium phoceensis	0.045
Enterobacter cloacae subsp. cloacae ATCC 13047	0.045
Enterobacteriaceae	0.045
Escherichia coli UMN026	0.04
Faecalicatena	0.04
Lactococcus garvieae ATCC 49156	0.04
Lactonifactor longoviformis DSM 17459	0.04
Roseburia hominis A2-183	0.04
Anaerotignum propionicum DSM 1682	0.035
Enterococcus casseliflavus EC20	0.035
Pseudomonas guineae	0.035
Ruminococcus bicirculans	0.035
Veillonella parvula DSM 2008	0.035
Anaerostipes hadrus	0.03
Cloacibacterium normanense	0.03
Clostridium	0.03
Enterobacter hormaechei subsp. steigerwaltii	0.03
Shigella flexneri 2a str. 301	0.03
Bacteroides caccae	0.025
Enterococcus gilvus ATCC BAA-350	0.025
Enterococcus malodoratus ATCC 43197	0.025
Pseudescherichia vulneris NBRC 102420	0.025
Weissella koreensis KACC 15510	0.025
Clostridium saccharogumia DSM 17460	0.02
Acidaminococcaceae	0.02
Acidaminococcus intestini RyC-MR95	0.02
Escherichia coli IAI39	0.02
Fusicatenibacter saccharivorans	0.02
Pseudomonas syringae pv. syringae B728a	0.02
Pseudomonas taeanensis MS-3	0.02
Streptococcus anginosus C238	0.02
Clostridium scindens ATCC 35704	0.015
Escherichia coli O104:H4 str. 2011C-3493	0.015
Eubacterium oxidoreducens	0.015
Kluyvera ascorbata ATCC 33433	0.015
Lachnoclostridium phocaeense	0.015
Marvinbryantia formatexigens DSM 14469	0.015
Clostridium dakarense	0.01
Agathobaculum desmolans ATCC 43058	0.01
Citrobacter freundii CFNIH1	0.01
Clostridium puniceum	0.01
Clostridium saccharoperbutylacetonicum N1-4(HMT)	0.01
Eggerthella lenta DSM 2243	0.01
Enterococcus	0.01
Intestinibacillus massiliensis	0.01
Klebsiella aerogenes KCTC 2190	0.01
Klebsiella pneumoniae subsp. pneumoniae HS11286	0.01
Lactobacillus frumenti DSM 13145	0.01
Massilimaliae massiliensis	0.01
Roseburia faecis	0.01
Streptococcus	0.01
Streptococcus gordonii str. Challis substr. CH1	0.01
Streptococcus mitis B6	0.01
Bacteroides pectinophilus ATCC 43243	0.005
Acetivibrio ethanolgignens	0.005
Actinomyces odontolyticus ATCC 17982	0.005
Anaerobium acetethylicum	0.005
Anaerotignum neopropionicum	0.005
Butyrivibrio crossotus DSM 2876	0.005
Clostridium uliginosum	0.005
Enterococcus hermanniensis	0.005
Enterococcus thailandicus	0.005
Escherichia coli O83:H1 str. NRG 857C	0.005
Finegoldia magna ATCC 29328	0.005
Lachnobacterium bovis DSM 14045	0.005
Merdimonas faecis	0.005
Pantoea dispersa EGD-AAK13	0.005
Pseudobutyrivibrio ruminis HUN009	0.005
Pseudomonas	0.005
Pseudomonas fulva 12-X	0.005
Pseudomonas putida KT2440	0.005
Romboutsia	0.005
Ruminococcus bromii	0.005
Streptococcus intermedius B196	0.005
Streptococcus pneumoniae R6	0.005
Veillonella magna DSM 19857	0.005
Yokenella regensburgei ATCC 49455	0.005

### Sheet: F6
Taxonomic profile of human fecal sample F6 from MinION sequencing (amplicons: V1-V9)
F6: MinION_V1-V9
Taxa	% of reads
Bifidobacterium adolescentis ATCC 15703	12.85
Faecalibacterium prausnitzii A2-165	10.325
Bifidobacterium dentium JCM 1195 = DSM 20436	9.635
Bifidobacterium angulatum DSM 20098 = JCM 7096	6.375
Roseburia faecis	4.43
Megasphaera elsdenii 14-14	3.785
Lactobacillus rogosae	3.695
Bifidobacterium callitrichos DSM 23973	3.185
Dorea longicatena DSM 13814	2.995
Bacteroides coprophilus DSM 18228 = JCM 13818	2.8
Bifidobacterium longum NCC2705	2.725
Megamonas funiformis YIT 11815	2.7
Phascolarctobacterium succinatutens YIT 12067	1.8
Blautia obeum	1.725
Collinsella aerofaciens ATCC 25986	1.725
Ruminococcus faecis JCM 15917	1.705
Bacteroides vulgatus ATCC 8482	1.595
Butyricicoccus pullicaecorum 1.2	1.47
Blautia obeum ATCC 29174	1.425
Bacteroides uniformis ATCC 8492	1.325
Eubacterium eligens ATCC 27750	1.31
Neglecta timonensis	1.075
Paraprevotella xylaniphila YIT 11841	1.075
Roseburia hominis A2-183	1.02
Eubacterium coprostanoligenes	0.93
Clostridium saccharolyticum	0.86
Coprococcus comes ATCC 27758	0.835
Bifidobacterium	0.76
Parabacteroides distasonis ATCC 8503	0.755
Flavonifractor plautii	0.74
Clostridium bolteae 90A9	0.655
Ruminococcus gnavus AGR2154	0.56
Ruminococcus torques ATCC 27756	0.425
Oscillibacter valericigenes Sjm18-20	0.38
Eubacterium rectale ATCC 33656	0.375
Eisenbergiella tayi	0.375
Parabacteroides johnsonii CL02T12C29	0.365
Eubacterium limosum	0.34
Clostridium leptum DSM 753	0.305
Clostridium saccharolyticum WM1	0.275
Bacteroides stercoris ATCC 43183	0.265
Lachnoclostridium phocaeense	0.25
Anaeromassilibacillus senegalensis	0.245
Sutterella wadsworthensis HGA0223	0.245
Clostridium phoceensis	0.235
Clostridium merdae	0.23
Enterococcus gilvus ATCC BAA-350	0.225
Enterococcus malodoratus ATCC 43197	0.22
Barnesiella intestinihominis YIT 11860	0.215
Pseudoflavonifractor capillosus ATCC 29799	0.21
Romboutsia timonensis	0.21
Ruthenibacterium lactatiformans	0.19
Oscillibacter ruminantium GH1	0.185
Clostridium asparagiforme DSM 15981	0.17
Akkermansia muciniphila ATCC BAA-835	0.17
Clostridium citroniae WAL-17108	0.165
Alistipes putredinis DSM 17216	0.16
Bacteroides thetaiotaomicron VPI-5482	0.155
Anaerostipes caccae DSM 14662	0.14
bacterium MS4	0.13
Butyrivibrio crossotus DSM 2876	0.13
Enterococcus	0.13
Coprobacter fastidiosus NSB1	0.12
Lachnoclostridium	0.12
Bifidobacterium breve DSM 20213 = JCM 1192	0.115
Bacteroides ovatus	0.11
Acetivibrio cellulolyticus CD2	0.095
Coprobacter secundus	0.095
Pseudobacteroides cellulosolvens ATCC 35603 = DSM 2933	0.09
Blautia hydrogenotrophica DSM 10507	0.085
Christensenella timonensis	0.085
Faecalicatena fissicatena	0.085
Clostridium clariflavum DSM 19732	0.08
Clostridiales	0.08
Sellimonas intestinalis	0.08
Bacteroides cellulosilyticus	0.07
Bariatricus massiliensis	0.07
Christensenella massiliensis	0.07
Sporobacter termitidis DSM 10068	0.07
Christensenella	0.065
Duodenibacillus massiliensis	0.065
Eggerthella lenta DSM 2243	0.065
Emergencia timonensis	0.065
Anaerostipes hadrus	0.06
Bifidobacterium stellenboschense	0.06
Firmicutes	0.06
Hungatella hathewayi WAL-18680	0.06
Odoribacter splanchnicus DSM 20712	0.06
Coprococcus eutactus ATCC 27759	0.055
Robinsoniella peoriensis	0.055
Sutterella wadsworthensis 2_1_59BFAA	0.055
Catabacter hongkongensis	0.05
Faecalicatena contorta	0.05
Massilimaliae massiliensis	0.05
Bifidobacterium lemurum	0.045
Blautia hansenii DSM 20583	0.045
Dorea formicigenerans ATCC 27755	0.045
Eubacterium saphenum ATCC 49989	0.045
Gordonibacter pamelaeae 7-10-1-b	0.045
Lachnospiraceae	0.045
Ruminococcus lactaris ATCC 29176	0.045
Clostridium symbiosum WAL-14163	0.04
Muribaculum intestinale	0.04
Desulfotomaculum guttoideum	0.035
Intestinimonas butyriciproducens	0.035
Ruminiclostridium thermocellum ATCC 27405	0.035
Anaerobium acetethylicum	0.03
Anaerotruncus colihominis DSM 17241	0.03
Barnesiella viscericola DSM 18177	0.03
Erysipelatoclostridium ramosum DSM 1402	0.03
Eubacterium ventriosum ATCC 27560	0.03
Fusicatenibacter saccharivorans	0.03
Lactonifactor longoviformis DSM 17459	0.025
Pseudobutyrivibrio ruminis HUN009	0.025
Streptococcus sanguinis SK36	0.025
Bacteroides pectinophilus ATCC 43243	0.02
Bacteroides <genus>	0.02
Bacteroides fluxus YIT 12057	0.02
Clostridium disporicum	0.02
Enterococcus thailandicus	0.02
Eubacterium oxidoreducens	0.02
Ruminococcus bromii	0.02
Anaerofustis stercorihominis DSM 17244	0.015
Bacteroides caccae	0.015
Bifidobacterium thermophilum	0.015
Christensenella minuta	0.015
Clostridium argentinense	0.015
Gordonibacter massiliensis	0.015
Lutispora thermophila DSM 19022	0.015
Oscillibacter	0.015
Sanguibacteroides justesenii	0.015
Clostridium cellulosi	0.01
Clostridium papyrosolvens DSM 2782	0.01
Clostridium stercorarium subsp. stercorarium DSM 8532	0.01
Clostridium viride DSM 6836	0.01
Acetitomaculum ruminis DSM 5522	0.01
Agathobaculum desmolans ATCC 43058	0.01
Alistipes shahii WAL 8301	0.01
Anaerotruncus rubiinfantis	0.01
Bacteria <prokaryotes>	0.01
Bacteroides fragilis YCH46	0.01
Bifidobacterium bifidum PRL2010	0.01
Bifidobacterium coryneforme	0.01
Bifidobacterium gallicum DSM 20093 = LMG 11596	0.01
Bifidobacterium minimum	0.01
Bilophila wadsworthia ATCC 49260	0.01
Bittarella massiliensis	0.01
Chroococcidiopsis thermalis PCC 7203	0.01
Clostridium celatum DSM 1785	0.01
Collinsella	0.01
Coprobacter	0.01
Denitrobacterium detoxificans	0.01
Enterococcus mundtii QU 25	0.01
Eubacterium brachy ATCC 33089	0.01
Eubacterium ramulus ATCC 29099	0.01
Faecalicatena	0.01
Fenollaria massiliensis	0.01
Hespellia stercorisuis DSM 15480	0.01
Massilioclostridium coli	0.01
Phocea massiliensis	0.01
Roseburia intestinalis L1-82	0.01
unclassified Clostridiales	0.01
Clostridium fimetarium	0.005
Clostridium glycyrrhizinilyticum JCM 13369	0.005
Clostridium innocuum 2959	0.005
Clostridium paradoxum JW-YL-7 = DSM 7308	0.005
Clostridium saccharogumia DSM 17460	0.005
Clostridium spiroforme DSM 1552	0.005
Eubacterium cellulosolvens 6	0.005
Eubacterium hallii DSM 3353	0.005
Abiotrophia defectiva ATCC 49176	0.005
Acutalibacter muris	0.005
Adlercreutzia equolifaciens DSM 19450	0.005
Alistipes finegoldii DSM 17242	0.005
Alistipes senegalensis JC50	0.005
Anaerosalibacter massiliensis	0.005
Anaerotignum lactatifermentans DSM 14214	0.005
Bacillaceae	0.005
Bacillus lonarensis	0.005
Bacillus subtilis subsp. subtilis str. 168	0.005
Bacteroidales	0.005
Bacteroides paurosaccharolyticus JCM 15092	0.005
Bifidobacterium actinocoloniiforme DSM 22766	0.005
Bifidobacterium asteroides PRL2011	0.005
Bifidobacterium bombi DSM 19703	0.005
Bifidobacterium reuteri DSM 23975	0.005
Caloramator australicus RC3	0.005
Chlorogloeopsis fritschii PCC 6912	0.005
Chroogloeocystis siderophila 5.2 s.c.1	0.005
Clostridium carboxidivorans P7	0.005
Clostridium pasteurianum	0.005
Clostridium sulfidigenes	0.005
Clostridium tepidiprofundi DSM 19306	0.005
Desulfonispora thiosulfatigenes DSM 11270	0.005
Enterococcus faecium DO	0.005
Enterococcus pallens ATCC BAA-351	0.005
Eubacterium sulci ATCC 35585	0.005
Fournierella massiliensis	0.005
Fusobacterium mortiferum ATCC 9817	0.005
Intestinibacter bartlettii DSM 16795	0.005
Lactobacillus frumenti DSM 13145	0.005
Mogibacterium timidum ATCC 33093	0.005
Nostocales cyanobacterium HT-58-2	0.005
Olsenella profusa F0195	0.005
Paenibacillus	0.005
Paenibacillus alvei DSM 29	0.005
Paenibacillus polymyxa SC2	0.005
Papillibacter cinnamivorans DSM 12816	0.005
Parabacteroides goldsteinii DSM 19448 = WAL 12034	0.005
Parageobacillus	0.005
Pediococcus	0.005
Phoenicibacter massiliensis	0.005
Provencibacterium massiliense	0.005
Pseudopropionibacterium propionicum F0230a	0.005
Roseburia	0.005
Ruminococcaceae	0.005
Slackia exigua ATCC 700122	0.005
Streptococcus mitis B6	0.005
Streptococcus salivarius	0.005
Syntrophomonas zehnderi OL-4	0.005
Thermicanus aegyptius DSM 12793	0.005
Thermoanaerobacterium thermosaccharolyticum DSM 571	0.005
Veillonella parvula DSM 2008	0.005
