## Additional File 9 for "Full-length 16S rRNA gene amplicon analysis of human gut microbiota using MinION™ nanopore sequencing confers species-level resolution"

### Sheet: F1
Taxonomic profile of human fecal sample F1 from MiSeq sequencing (amplicons: V3-V4)
F1: MiSeq_V3-V4
Taxa	% of reads
Bifidobacterium longum NCC2705	33
Bacteroides vulgatus ATCC 8482	14.685
Faecalibacterium prausnitzii A2-165	11.57
Veillonella seminalis ACS-216-V-Col6b	5.495
Anaerostipes hadrus	3.705
Bacteroides ovatus	3.435
Ruminococcus gnavus AGR2154	3.065
Blautia obeum ATCC 29174	2.28
Dorea longicatena DSM 13814	2.17
Erysipelatoclostridium ramosum DSM 1402	1.985
Clostridium saccharolyticum	1.58
Blautia obeum	1.5
Bifidobacterium callitrichos DSM 23973	1.47
Klebsiella pneumoniae subsp. pneumoniae HS11286	0.85
Ruminococcus torques ATCC 27756	0.84
Clostridium celatum DSM 1785	0.755
Bacteroides thetaiotaomicron VPI-5482	0.705
Romboutsia timonensis	0.67
Catenibacterium mitsuokai DSM 15897	0.66
Clostridium disporicum	0.66
Intestinibacter bartlettii DSM 16795	0.63
Streptococcus salivarius	0.63
Clostridium spiroforme DSM 1552	0.555
Bifidobacterium	0.505
Anaerostipes caccae DSM 14662	0.49
Turicibacter sanguinis	0.445
Ruminococcus lactaris ATCC 29176	0.38
Eggerthella lenta DSM 2243	0.355
Flavonifractor plautii	0.335
Lachnoclostridium	0.28
Clostridium symbiosum WAL-14163	0.26
Roseburia faecis	0.25
Bifidobacterium angulatum DSM 20098 = JCM 7096	0.235
Bacteroides fragilis YCH46	0.215
Bacteria <prokaryotes>	0.21
Bifidobacterium adolescentis ATCC 15703	0.21
Sellimonas intestinalis	0.2
Eisenbergiella tayi	0.155
Blautia hansenii DSM 20583	0.145
Pluralibacter gergoviae	0.125
bacterium LF-3	0.115
Bifidobacterium gallicum DSM 20093 = LMG 11596	0.115
Massiliomicrobiota timonensis	0.1
Neglecta timonensis	0.1
Veillonella parvula DSM 2008	0.1
Pseudoflavonifractor capillosus ATCC 29799	0.085
Terrisporobacter glycolicus ATCC 14880 = DSM 1288	0.085
Clostridium cocleatum	0.08
Blautia hydrogenotrophica DSM 10507	0.07
Clostridium chauvoei JF4335	0.065
Lachnospiraceae	0.055
Roseburia intestinalis L1-82	0.055
Streptococcus	0.055
Clostridium asparagiforme DSM 15981	0.05
Enterobacteriaceae	0.05
Enterococcus hermanniensis	0.05
Streptococcus sanguinis SK36	0.045
Streptococcus mitis B6	0.04
Streptococcus parasanguinis ATCC 15912	0.04
Faecalicatena fissicatena	0.035
Clostridium saccharogumia DSM 17460	0.03
Clostridiales	0.03
Blautia	0.025
Clostridium butyricum	0.025
Hungatella hathewayi WAL-18680	0.025
Salmonella enterica subsp. enterica	0.025
Clostridium leptum DSM 753	0.02
Bacteroides <genus>	0.02
Bifidobacterium thermophilum RBL67	0.02
Ruminococcus bromii	0.02
Clostridium saccharolyticum WM1	0.015
Anaerotignum propionicum DSM 1682	0.015
Beduini massiliensis	0.015
Bifidobacterium breve DSM 20213 = JCM 1192	0.015
Bifidobacterium stellenboschense	0.015
Citrobacter freundii CFNIH1	0.015
Dakarella massiliensis	0.015
Eggerthia catenaformis OT 569 = DSM 20559	0.015
Enterobacterales	0.015
Fusicatenibacter saccharivorans	0.015
Ruminococcus faecis JCM 15917	0.015
Desulfotomaculum guttoideum	0.01
Eubacterium rectale ATCC 33656	0.01
Actinomyces odontolyticus ATCC 17982	0.01
Bacteroides caccae	0.01
Bifidobacterium bohemicum DSM 22767	0.01
Bifidobacterium saguini DSM 23967	0.01
Bifidobacterium scardovii JCM 12489 = DSM 13734	0.01
Clostridium	0.01
Enterococcus	0.01
Eubacterium ramulus ATCC 29099	0.01
Haemophilus sputorum CCUG 13788	0.01
Kosakonia cowanii	0.01
Lactonifactor longoviformis DSM 17459	0.01
Ruminococcaceae	0.01
Ruminococcus callidus ATCC 27760	0.01
Sporobacter termitidis DSM 10068	0.01
Stomatobaculum longum	0.01
Tyzzerella nexilis DSM 1787	0.01
Clostridium methylpentosum DSM 5476	0.005
Clostridium scindens ATCC 35704	0.005
Eubacterium eligens ATCC 27750	0.005
Acetivibrio ethanolgignens	0.005
Actinomyces meyeri	0.005
Actinomyces oris	0.005
Alistipes putredinis DSM 17216	0.005
Anaerocolumna jejuensis DSM 15929	0.005
Anaerotignum lactatifermentans DSM 14214	0.005
bacterium MS4	0.005
Bacteroides coprocola DSM 17136	0.005
Bacteroides faecichinchillae JCM 17102	0.005
Bacteroides paurosaccharolyticus JCM 15092	0.005
Bacteroides uniformis ATCC 8492	0.005
Bifidobacterium asteroides PRL2011	0.005
Bifidobacterium bifidum PRL2010	0.005
Bifidobacterium lemurum	0.005
Bifidobacterium reuteri DSM 23975	0.005
Bifidobacterium subtile	0.005
Bifidobacterium thermophilum	0.005
Buttiauxella ferragutiae ATCC 51602	0.005
Butyricicoccus pullicaecorum 1.2	0.005
Clostridioides difficile 630	0.005
Clostridium baratii str. Sullivan	0.005
Clostridium fallax	0.005
Clostridium sartagoforme AAU1	0.005
Clostridium tepidiprofundi DSM 19306	0.005
Collinsella aerofaciens ATCC 25986	0.005
Coprococcus comes ATCC 27758	0.005
Cronobacter sakazakii	0.005
Desnuesiella massiliensis	0.005
Desulfuromusa kysingii	0.005
Dialister	0.005
Duodenibacillus massiliensis	0.005
Emergencia timonensis	0.005
Enterobacter hormaechei subsp. steigerwaltii	0.005
Erwinia billingiae Eb661	0.005
Erysipelotrichaceae	0.005
Eubacterium coprostanoligenes	0.005
Faecalicatena contorta	0.005
Firmicutes	0.005
Fournierella massiliensis	0.005
Gemella haemolysans ATCC 10379	0.005
Insolitispirillum peregrinum	0.005
Lachnoclostridium phytofermentans ISDg	0.005
Lactobacillus	0.005
Lactobacillus gasseri ATCC 33323 = JCM 1131	0.005
Lutispora thermophila DSM 19022	0.005
Megamonas funiformis YIT 11815	0.005
Megasphaera elsdenii 14-14	0.005
Negativicoccus massiliensis	0.005
Paeniclostridium sordellii	0.005
Papillibacter cinnamivorans DSM 12816	0.005
Paraclostridium bifermentans ATCC 638	0.005
Peptoniphilus lacrimalis DSM 7455	0.005
Peptostreptococcaceae	0.005
Pluralibacter	0.005
Prevotella bivia DSM 20514	0.005
Prevotella copri DSM 18205	0.005
Romboutsia	0.005
Salmonella enterica subsp. enterica serovar Typhi str. CT18	0.005
Subdoligranulum variabile DSM 15176	0.005
Sutterella wadsworthensis HGA0223	0.005
Terrabacteria group	0.005
Thalassospira mesophila	0.005
Veillonella	0.005
Veillonella magna DSM 19857	0.005

### Sheet: F2
Taxonomic profile of human fecal sample F2 from MiSeq sequencing (amplicons: V3-V4)
F2: MiSeq_V3-V4
Taxa	% of reads
Bifidobacterium callitrichos DSM 23973	28.3
Bifidobacterium longum NCC2705	24.555
Faecalibacterium prausnitzii A2-165	4.19
Veillonella seminalis ACS-216-V-Col6b	3.43
Bifidobacterium angulatum DSM 20098 = JCM 7096	3.34
Anaerostipes hadrus	3.33
Blautia obeum	3.125
Bacteroides vulgatus ATCC 8482	2.375
Blautia obeum ATCC 29174	2.365
Bifidobacterium adolescentis ATCC 15703	2.295
Ruminococcus gnavus AGR2154	2.165
Bacteroides ovatus	1.72
Dorea longicatena DSM 13814	1.72
Bifidobacterium gallicum DSM 20093 = LMG 11596	1.165
Erysipelatoclostridium ramosum DSM 1402	1.125
Romboutsia timonensis	1.105
Catenibacterium mitsuokai DSM 15897	1.09
Neglecta timonensis	0.97
Clostridium saccharolyticum	0.925
Bifidobacterium	0.805
Clostridium spiroforme DSM 1552	0.8
Streptococcus salivarius	0.665
Bacteria <prokaryotes>	0.545
Anaerostipes caccae DSM 14662	0.505
Lactobacillus gasseri ATCC 33323 = JCM 1131	0.465
Roseburia faecis	0.43
Eggerthella lenta DSM 2243	0.39
Sellimonas intestinalis	0.385
Bifidobacterium dentium JCM 1195 = DSM 20436	0.355
Flavonifractor plautii	0.34
Bacteroides thetaiotaomicron VPI-5482	0.295
Ruminococcus torques ATCC 27756	0.285
Turicibacter sanguinis	0.285
Lactobacillus sakei	0.25
Intestinibacter bartlettii DSM 16795	0.225
Proteus mirabilis HI4320	0.205
Bacteroides fragilis YCH46	0.175
Clostridium celatum DSM 1785	0.165
bacterium LF-3	0.135
Bifidobacterium stellenboschense	0.13
Lachnoclostridium	0.13
Streptococcus parasanguinis ATCC 15912	0.125
Enterobacteriaceae	0.12
Clostridium symbiosum WAL-14163	0.115
Blautia hansenii DSM 20583	0.105
Citrobacter freundii CFNIH1	0.105
Streptococcus mitis B6	0.105
Blautia hydrogenotrophica DSM 10507	0.1
Veillonella parvula DSM 2008	0.1
Bifidobacterium thermophilum RBL67	0.09
Streptococcus sanguinis SK36	0.09
Alistipes timonensis JC136	0.085
Bifidobacterium breve DSM 20213 = JCM 1192	0.07
Haemophilus sputorum CCUG 13788	0.07
Turicibacter sanguinis PC909	0.065
Massiliomicrobiota timonensis	0.06
Bifidobacterium thermophilum	0.055
Clostridium cocleatum	0.055
Clostridium leptum DSM 753	0.055
Lactobacillus	0.055
Streptococcus	0.05
bacterium MS4	0.045
Pseudoflavonifractor capillosus ATCC 29799	0.045
Ruminococcus lactaris ATCC 29176	0.045
Bifidobacterium asteroides PRL2011	0.04
Eisenbergiella tayi	0.04
Bacillus subtilis subsp. subtilis str. 168	0.03
Lachnospiraceae	0.03
Actinomyces odontolyticus ATCC 17982	0.025
Blautia	0.025
Bifidobacterium lemurum	0.02
Buttiauxella ferragutiae ATCC 51602	0.02
Cedecea neteri	0.02
Clostridiales	0.02
Clostridium clariflavum DSM 19732	0.02
Enterobacter hormaechei subsp. steigerwaltii	0.02
Eubacterium rectale ATCC 33656	0.02
Eubacterium sulci ATCC 35585	0.02
Bifidobacterium animalis subsp. lactis DSM 10140	0.015
Bifidobacterium biavatii DSM 23969	0.015
Bifidobacterium bifidum PRL2010	0.015
Bifidobacterium reuteri DSM 23975	0.015
Bifidobacterium saguini DSM 23967	0.015
Faecalicatena fissicatena	0.015
Lactonifactor longoviformis DSM 17459	0.015
Streptococcus gordonii str. Challis substr. CH1	0.015
Streptococcus thermophilus JIM 8232	0.015
Acetivibrio ethanolgignens	0.01
Anaerotignum lactatifermentans DSM 14214	0.01
Bacteroides <genus>	0.01
Bacteroides plebeius DSM 17135	0.01
Bifidobacterium cuniculi	0.01
Bifidobacterium scardovii JCM 12489 = DSM 13734	0.01
Butyricicoccus pullicaecorum 1.2	0.01
Clostridium	0.01
Clostridium asparagiforme DSM 15981	0.01
Clostridium chauvoei JF4335	0.01
Clostridium scindens ATCC 35704	0.01
Collinsella aerofaciens ATCC 25986	0.01
Eggerthia catenaformis OT 569 = DSM 20559	0.01
Enterococcus hermanniensis	0.01
Firmicutes	0.01
Haemophilus haemoglobinophilus	0.01
Klebsiella pneumoniae subsp. pneumoniae HS11286	0.01
Lactobacillus fermentum IFO 3956	0.01
Roseburia intestinalis L1-82	0.01
Terrabacteria group	0.01
Actinomyces graevenitzii C83	0.005
Atopobium parvulum DSM 20469	0.005
Bacteroides coprocola DSM 17136	0.005
Bacteroides stercoris ATCC 43183	0.005
Bacteroides uniformis ATCC 8492	0.005
Bifidobacterium bombi DSM 19703	0.005
Bulleidia extructa W1219	0.005
Cardiobacterium hominis ATCC 15826	0.005
Clostridium dakarense	0.005
Clostridium fallax	0.005
Clostridium saccharogumia DSM 17460	0.005
Clostridium sartagoforme AAU1	0.005
Desulfuromusa kysingii	0.005
Emergencia timonensis	0.005
Enterococcus	0.005
Erysipelatoclostridium	0.005
Eubacterium coprostanoligenes	0.005
Eubacterium eligens ATCC 27750	0.005
Eubacterium plexicaudatum ASF492	0.005
Eubacterium ramulus ATCC 29099	0.005
Eubacterium ventriosum ATCC 27560	0.005
Faecalicatena	0.005
Faecalicatena contorta	0.005
Finegoldia magna ATCC 29328	0.005
Fusicatenibacter saccharivorans	0.005
Granulicatella adiacens ATCC 49175	0.005
Hungatella hathewayi WAL-18680	0.005
Kroppenstedtia eburnea	0.005
Lactobacillus curvatus	0.005
Lactobacillus rogosae	0.005
Leuconostoc carnosum JB16	0.005
Leuconostoc mesenteroides subsp. mesenteroides ATCC 8293	0.005
Marvinbryantia formatexigens DSM 14469	0.005
Peptoniphilus	0.005
Peptostreptococcaceae	0.005
Pluralibacter gergoviae	0.005
Prevotella buccae ATCC 33574	0.005
Prevotella copri DSM 18205	0.005
Romboutsia	0.005
Ruminococcus albus 7 = DSM 20455	0.005
Ruminococcus bromii	0.005
Ruthenibacterium lactatiformans	0.005
Shigella dysenteriae Sd197	0.005
Slackia piriformis YIT 12062	0.005
Streptococcus cristatus AS 1.3089	0.005
Streptococcus pneumoniae R6	0.005
Subdoligranulum variabile DSM 15176	0.005
Terrisporobacter glycolicus ATCC 14880 = DSM 1288	0.005
Tolumonas auensis DSM 9187	0.005
Veillonella	0.005

### Sheet: F3
Taxonomic profile of human fecal sample F3 from MiSeq sequencing (amplicons: V3-V4)
F3: MiSeq_V3-V4
Taxa	% of reads
Bifidobacterium longum NCC2705	44.785
Ruminococcus gnavus AGR2154	19.42
Bacteroides vulgatus ATCC 8482	5.1
Blautia obeum ATCC 29174	4.32
Veillonella seminalis ACS-216-V-Col6b	3.965
Bacteroides ovatus	3.395
Bacteroides fragilis YCH46	1.685
Lachnoclostridium	1.49
Flavonifractor plautii	1.415
Anaerostipes hadrus	1.19
Alistipes timonensis JC136	1.16
Neglecta timonensis	1.075
Dorea longicatena DSM 13814	1.035
Lactobacillus gasseri ATCC 33323 = JCM 1131	1.025
Ruminococcus torques ATCC 27756	0.765
Bacteroides thetaiotaomicron VPI-5482	0.695
Clostridium symbiosum WAL-14163	0.62
Eggerthella lenta DSM 2243	0.615
Clostridium saccharolyticum	0.595
Bifidobacterium	0.52
Blautia obeum	0.51
Anaerostipes caccae DSM 14662	0.475
Anaerotignum lactatifermentans DSM 14214	0.415
Blautia hydrogenotrophica DSM 10507	0.4
Bifidobacterium callitrichos DSM 23973	0.39
Blautia hansenii DSM 20583	0.375
Roseburia faecis	0.285
Clostridium spiroforme DSM 1552	0.275
Ruminococcus lactaris ATCC 29176	0.16
Hungatella hathewayi WAL-18680	0.14
Bifidobacterium adolescentis ATCC 15703	0.09
bacterium MS4	0.085
Faecalicatena fissicatena	0.085
Eisenbergiella tayi	0.075
Faecalibacterium prausnitzii A2-165	0.07
Lachnospiraceae	0.065
Bacteroides <genus>	0.06
Pseudoflavonifractor capillosus ATCC 29799	0.06
Bifidobacterium angulatum DSM 20098 = JCM 7096	0.055
Catenibacterium mitsuokai DSM 15897	0.045
Lactobacillus	0.045
Streptococcus salivarius	0.045
Clostridium clariflavum DSM 19732	0.04
Bacteroides faecichinchillae JCM 17102	0.035
Bifidobacterium gallicum DSM 20093 = LMG 11596	0.035
Blautia	0.035
Clostridiales	0.035
Clostridium leptum DSM 753	0.035
Roseburia intestinalis L1-82	0.035
Alistipes	0.03
Bifidobacterium saguini DSM 23967	0.03
Erysipelatoclostridium ramosum DSM 1402	0.03
Faecalicatena contorta	0.03
Actinomyces meyeri	0.025
Actinomyces odontolyticus ATCC 17982	0.025
Clostridium asparagiforme DSM 15981	0.025
Sellimonas intestinalis	0.025
Clostridium sporosphaeroides DSM 1294	0.02
Massiliomicrobiota timonensis	0.02
Bacteria <prokaryotes>	0.015
Coprococcus comes ATCC 27758	0.015
Eubacterium rectale ATCC 33656	0.015
Klebsiella aerogenes KCTC 2190	0.015
Lactonifactor longoviformis DSM 17459	0.015
Bacillus subtilis subsp. subtilis str. 168	0.01
Bifidobacterium bohemicum DSM 22767	0.01
Bifidobacterium breve DSM 20213 = JCM 1192	0.01
Bifidobacterium reuteri DSM 23975	0.01
Bifidobacterium thermophilum	0.01
Clostridium cocleatum	0.01
Eubacterium hallii DSM 3353	0.01
Eubacterium ramulus ATCC 29099	0.01
Faecalicatena	0.01
Fusicatenibacter saccharivorans	0.01
Prevotella bivia DSM 20514	0.01
Robinsoniella peoriensis	0.01
Roseburia	0.01
Ruminococcus bromii	0.01
Veillonella	0.01
Acetitomaculum ruminis DSM 5522	0.005
Actinobacteria <class>	0.005
Actinomyces gerencseriae DSM 6844	0.005
Actinomyces hongkongensis	0.005
Actinomyces massiliensis 4401292	0.005
Actinomyces oris	0.005
Alistipes senegalensis JC50	0.005
Bacillus aquimaris TF-12	0.005
Bacteroides caccae	0.005
Bacteroides nordii CL02T12C05	0.005
Bacteroides uniformis ATCC 8492	0.005
Bifidobacterium asteroides PRL2011	0.005
Bifidobacterium bifidum PRL2010	0.005
Bifidobacterium dentium JCM 1195 = DSM 20436	0.005
Bifidobacterium stellenboschense	0.005
Cedecea neteri	0.005
Clostridium butyricum	0.005
Clostridium fallax	0.005
Coprococcus eutactus ATCC 27759	0.005
Desulfuromusa kysingii	0.005
Enterobacter hormaechei subsp. steigerwaltii	0.005
Enterococcus	0.005
Enterococcus hermanniensis	0.005
Ethanoligenens harbinense YUAN-3	0.005
Eubacterium eligens ATCC 27750	0.005
Hydrogenoanaerobacterium saccharovorans	0.005
Intestinimonas butyriciproducens	0.005
Lactobacillus rogosae	0.005
Merdimonas faecis	0.005
Obesumbacterium proteus	0.005
Oscillibacter ruminantium GH1	0.005
Romboutsia timonensis	0.005
Ruminococcaceae	0.005
Ruminococcus faecis JCM 15917	0.005
Streptococcus	0.005
Streptococcus anginosus C238	0.005
Thermodesulfovibrio	0.005
Tyzzerella nexilis DSM 1787	0.005

### Sheet: F4
Taxonomic profile of human fecal sample F4 from MiSeq sequencing (amplicons: V3-V4)
F4: MiSeq_V3-V4
Taxa	% of reads
Faecalibacterium prausnitzii A2-165	14.72
Bifidobacterium longum NCC2705	11.59
Bacteroides vulgatus ATCC 8482	5.88
Citrobacter freundii CFNIH1	5.81
Bifidobacterium callitrichos DSM 23973	5.74
Bacteroides fragilis YCH46	5.045
Megamonas funiformis YIT 11815	4.3
Ruminococcus gnavus AGR2154	2.435
Erysipelatoclostridium ramosum DSM 1402	2.265
Ruminococcus torques ATCC 27756	2.195
Bacteroides uniformis ATCC 8492	2.005
Prevotella oralis ATCC 33269	1.99
Enterobacter hormaechei subsp. steigerwaltii	1.875
Blautia hansenii DSM 20583	1.82
Eggerthella lenta DSM 2243	1.69
Parabacteroides distasonis ATCC 8503	1.485
Barnesiella intestinihominis YIT 11860	1.35
Clostridium saccharolyticum	1.34
Bacteroides thetaiotaomicron VPI-5482	1.25
Alistipes putredinis DSM 17216	1.01
Bacteroides ovatus	1.01
Blautia obeum ATCC 29174	0.875
Flavonifractor plautii	0.87
Bifidobacterium animalis subsp. lactis DSM 10140	0.85
Acidaminococcus	0.835
Clostridium phoceensis	0.745
Romboutsia timonensis	0.71
Blautia obeum	0.655
Hungatella hathewayi WAL-18680	0.65
Faecalitalea cylindroides T2-87	0.645
Bifidobacterium angulatum DSM 20098 = JCM 7096	0.63
Intestinimonas butyriciproducens	0.605
Neglecta timonensis	0.6
Bilophila wadsworthia ATCC 49260	0.57
Lachnoclostridium	0.53
Clostridium scindens ATCC 35704	0.49
Oscillibacter valericigenes Sjm18-20	0.48
Bifidobacterium adolescentis ATCC 15703	0.46
Clostridium leptum DSM 753	0.435
Bacteroides caccae	0.42
Bifidobacterium breve DSM 20213 = JCM 1192	0.415
Ruthenibacterium lactatiformans	0.395
Papillibacter cinnamivorans DSM 12816	0.355
Prevotella	0.35
Sutterella wadsworthensis HGA0223	0.34
Anaerostipes caccae DSM 14662	0.31
Clostridium innocuum 2959	0.305
Enterobacteriaceae	0.305
Oscillibacter	0.295
Bifidobacterium	0.27
Enorma massiliensis phI	0.265
Veillonella seminalis ACS-216-V-Col6b	0.265
Bifidobacterium gallicum DSM 20093 = LMG 11596	0.26
Akkermansia muciniphila ATCC BAA-835	0.25
Intestinibacillus massiliensis	0.24
Parabacteroides johnsonii CL02T12C29	0.24
Sellimonas intestinalis	0.23
Pseudoflavonifractor capillosus ATCC 29799	0.225
Eubacterium limosum	0.215
Prevotella shahii DSM 15611 = JCM 12083	0.215
Odoribacter splanchnicus DSM 20712	0.21
Clostridium methylpentosum DSM 5476	0.19
Lachnoclostridium phocaeense	0.19
Prevotella oryzae DSM 17970	0.19
Emergencia timonensis	0.17
Cedecea neteri	0.165
Anaerotignum	0.16
Anaerotignum lactatifermentans DSM 14214	0.15
Clostridium asparagiforme DSM 15981	0.145
Bacteria <prokaryotes>	0.14
Anaerotruncus colihominis DSM 17241	0.13
Anaeromassilibacillus senegalensis	0.115
Bacillus subtilis subsp. subtilis str. 168	0.115
Sanguibacteroides justesenii	0.115
Lactonifactor longoviformis DSM 17459	0.1
Mobilibacterium timonense	0.1
Streptococcus thermophilus JIM 8232	0.09
Faecalicatena contorta	0.085
Blautia	0.08
Christensenella massiliensis	0.08
Ruminococcus lactaris ATCC 29176	0.08
Phascolarctobacterium succinatutens YIT 12067	0.075
Duodenibacillus massiliensis	0.065
Blautia hydrogenotrophica DSM 10507	0.06
Oscillibacter ruminantium GH1	0.06
Phocea massiliensis	0.06
Alistipes shahii WAL 8301	0.05
Bacteroides <genus>	0.05
Clostridiales	0.05
Coprobacter fastidiosus NSB1	0.05
Defluviitalea phaphyphila	0.05
Enterobacter kobei	0.05
Fournierella massiliensis	0.05
Alistipes indistinctus YIT 12060	0.045
Alistipes obesi	0.045
bacterium MS4	0.045
Bacteroides cellulosilyticus	0.045
Fusicatenibacter saccharivorans	0.045
Acutalibacter muris	0.04
Alistipes timonensis JC136	0.04
Bittarella massiliensis	0.04
Enterobacterales	0.04
Massilimaliae massiliensis	0.04
Merdimonas faecis	0.04
Alistipes finegoldii DSM 17242	0.035
Anaerobium acetethylicum	0.035
Christensenella minuta	0.035
Fusobacterium ulcerans ATCC 49185	0.035
Gordonibacter pamelaeae 7-10-1-b	0.035
Provencibacterium massiliense	0.035
Clostridium symbiosum WAL-14163	0.03
Clostridium viride DSM 6836	0.03
Hydrogenoanaerobacterium saccharovorans	0.03
Ruminococcaceae	0.03
Sporobacter termitidis DSM 10068	0.03
Bifidobacterium biavatii DSM 23969	0.025
Massilioclostridium coli	0.025
Streptococcus salivarius	0.025
Alistipes senegalensis JC50	0.02
Alloscardovia omnicolens DSM 21503	0.02
Andreesenia angusta	0.02
Bacteroides stercoris ATCC 43183	0.02
Bifidobacterium scardovii JCM 12489 = DSM 13734	0.02
Bifidobacterium thermophilum RBL67	0.02
Roseburia faecis	0.02
Ruminococcus bromii	0.02
Subdoligranulum variabile DSM 15176	0.02
Actinomyces odontolyticus ATCC 17982	0.015
Arabia massiliensis	0.015
Bacteroides paurosaccharolyticus JCM 15092	0.015
Bifidobacterium stellenboschense	0.015
Campylobacter	0.015
Denitrobacterium detoxificans	0.015
Dorea formicigenerans ATCC 27755	0.015
Dorea longicatena DSM 13814	0.015
Eubacterium rectale ATCC 33656	0.015
Firmicutes	0.015
Klebsiella pneumoniae subsp. pneumoniae HS11286	0.015
Kluyvera ascorbata ATCC 33433	0.015
Lactobacillus acidophilus NCFM	0.015
Lactobacillus curvatus	0.015
Prevotella buccalis ATCC 35310	0.015
Streptococcus	0.015
Streptococcus parasanguinis ATCC 15912	0.015
Trabulsiella odontotermitis	0.015
Enterobacter lignolyticus SCF1	0.01
Adlercreutzia equolifaciens DSM 19450	0.01
Aeromonas	0.01
Alistipes	0.01
Alistipes ihumii AP11	0.01
Anaerococcus vaginalis	0.01
Anaerocolumna jejuensis DSM 15929	0.01
Atopobium vaginae DSM 15829	0.01
Beduini massiliensis	0.01
Bifidobacterium asteroides PRL2011	0.01
Bifidobacterium pseudolongum PV8-2	0.01
Bifidobacterium thermophilum	0.01
Cellulomonas carbonis T26	0.01
Christensenella	0.01
Clostridium spiroforme DSM 1552	0.01
Desulfuromusa kysingii	0.01
Enterobacter cloacae complex	0.01
Eubacterium hallii DSM 3353	0.01
Eubacterium ramulus ATCC 29099	0.01
Klebsiella oxytoca	0.01
Lachnospiraceae	0.01
Prevotella copri DSM 18205	0.01
Ruminococcus faecis JCM 15917	0.01
Urmitella timonensis	0.01
Desulfotomaculum guttoideum	0.005
Acidaminococcaceae	0.005
Actinomyces graevenitzii C83	0.005
Amphibacillus	0.005
Anaerostipes hadrus	0.005
Anaerotignum neopropionicum	0.005
Anaerotruncus rubiinfantis	0.005
Angelakisella massiliensis	0.005
Bacillus <bacterium>	0.005
Bacteroides coprocola DSM 17136	0.005
Bacteroides faecichinchillae JCM 17102	0.005
Bacteroides nordii CL02T12C05	0.005
Bacteroides salyersiae WAL 10018 = DSM 18765 = JCM 12988	0.005
Barnesiella viscericola DSM 18177	0.005
Bifidobacterium bifidum PRL2010	0.005
Bifidobacterium coryneforme	0.005
Bifidobacterium cuniculi	0.005
Bifidobacterium dentium JCM 1195 = DSM 20436	0.005
Bifidobacterium gallinarum	0.005
Bifidobacterium reuteri DSM 23975	0.005
Butyricicoccus pullicaecorum 1.2	0.005
Clostridium fimetarium	0.005
Clostridium merdae	0.005
Clostridium saccharolyticum WM1	0.005
Collinsella aerofaciens ATCC 25986	0.005
Dialister micraerophilus DSM 19965	0.005
Dielma fastidiosa	0.005
Enterobacter cloacae subsp. cloacae ATCC 13047	0.005
Erwiniaceae	0.005
Ethanoligenens harbinense YUAN-3	0.005
Eubacterium oxidoreducens	0.005
Eubacterium xylanophilum ATCC 35991	0.005
Ezakiella massiliensis	0.005
Faecalicatena	0.005
Geosporobacter ferrireducens	0.005
Granulicatella adiacens ATCC 49175	0.005
Haemophilus sputorum CCUG 13788	0.005
Hespellia stercorisuis DSM 15480	0.005
Holdemanella biformis DSM 3989	0.005
Klebsiella aerogenes KCTC 2190	0.005
Lachnobacterium bovis DSM 14045	0.005
Lactobacillus	0.005
Lactobacillus gallinarum	0.005
Lactobacillus senmaizukei DSM 21775 = NBRC 103853	0.005
Leuconostoc mesenteroides subsp. mesenteroides ATCC 8293	0.005
Marvinbryantia formatexigens DSM 14469	0.005
Merdibacter massiliensis	0.005
Negativibacillus massiliensis	0.005
Pantoea alhagi	0.005
Paraclostridium bifermentans ATCC 638	0.005
Parasutterella excrementihominis YIT 11859	0.005
Peptostreptococcus stomatis DSM 17678	0.005
Prevotella baroniae DSM 16972 = JCM 13447	0.005
Prevotella bivia DSM 20514	0.005
Prevotella dentalis DSM 3688	0.005
Prevotella oris DSM 18711 = JCM 12252	0.005
Shuttleworthia satelles DSM 14600	0.005
Slackia exigua ATCC 700122	0.005
Stomatobaculum longum	0.005
Streptococcus intermedius B196	0.005
Streptococcus mitis B6	0.005
Streptococcus sanguinis SK36	0.005
Sutterella wadsworthensis 2_1_59BFAA	0.005
Tatumella saanichensis	0.005
unclassified Clostridiales	0.005
Veillonella	0.005
Vibrio tasmaniensis LGP32	0.005

### Sheet: F5
Taxonomic profile of human fecal sample F5 from MiSeq sequencing (amplicons: V3-V4)
F5: MiSeq_V3-V4
Taxa	% of reads
Bacteroides vulgatus ATCC 8482	13.68
Ruminococcus gnavus AGR2154	11.18
Bacteroides uniformis ATCC 8492	10.225
Blautia hansenii DSM 20583	9.46
Blautia obeum ATCC 29174	5.82
Eubacterium eligens ATCC 27750	4.355
Bacteroides cellulosilyticus	4.145
Erysipelatoclostridium ramosum DSM 1402	3.97
Bacteroides ovatus	3.59
Romboutsia timonensis	3.495
Veillonella seminalis ACS-216-V-Col6b	2.39
Acidaminococcus	2.305
Clostridium innocuum 2959	2.22
Clostridium saccharolyticum	2.2
Coprococcus comes ATCC 27758	1.605
Intestinibacter bartlettii DSM 16795	1.515
Clostridium celatum DSM 1785	1.405
Clostridium scindens ATCC 35704	1.2
Fournierella massiliensis	1.11
Intestinibacillus massiliensis	1.105
Anaerostipes caccae DSM 14662	1.07
Lachnoclostridium	0.975
Ruminococcus torques ATCC 27756	0.89
Bacteria <prokaryotes>	0.885
Flavonifractor plautii	0.77
Lactobacillus salivarius UCC118	0.76
Lachnospiraceae	0.555
Lactobacillus rogosae	0.44
Lactobacillus gasseri ATCC 33323 = JCM 1131	0.36
Streptococcus salivarius	0.36
Phascolarctobacterium succinatutens YIT 12067	0.325
Enterobacteriaceae	0.285
Streptococcus parasanguinis ATCC 15912	0.27
Clostridium disporicum	0.26
Clostridium spiroforme DSM 1552	0.245
Dorea longicatena DSM 13814	0.245
Ruminococcus lactaris ATCC 29176	0.22
Merdimonas faecis	0.195
Cronobacter sakazakii	0.175
Clostridium butyricum	0.17
Lactonifactor longoviformis DSM 17459	0.14
Citrobacter freundii CFNIH1	0.135
Clostridium asparagiforme DSM 15981	0.125
Dorea formicigenerans ATCC 27755	0.115
Clostridium cocleatum	0.105
Anaerotignum lactatifermentans DSM 14214	0.095
Eggerthella lenta DSM 2243	0.095
Clostridium dakarense	0.09
Turicibacter sanguinis PC909	0.09
Butyricicoccus pullicaecorum 1.2	0.085
Veillonella parvula DSM 2008	0.085
Pseudomonas syringae pv. syringae B728a	0.08
Beduini massiliensis	0.075
Hungatella hathewayi WAL-18680	0.07
Pseudoflavonifractor capillosus ATCC 29799	0.07
Terrabacteria group	0.06
Clostridium phoceensis	0.05
Lactobacillus reuteri DSM 20016	0.05
Proteus mirabilis HI4320	0.05
Cedecea neteri	0.045
Clostridium chauvoei JF4335	0.045
Enterococcus	0.045
Firmicutes	0.045
Streptococcus mitis B6	0.045
Enterobacter lignolyticus SCF1	0.04
Acidaminococcaceae	0.04
Buttiauxella ferragutiae ATCC 51602	0.04
Clostridiales	0.04
Clostridium fimetarium	0.04
Clostridium neonatale	0.04
Enterobacter cloacae subsp. cloacae ATCC 13047	0.04
Faecalicatena fissicatena	0.035
Klebsiella pneumoniae subsp. pneumoniae HS11286	0.035
Roseburia intestinalis L1-82	0.035
Acidaminococcus intestini RyC-MR95	0.03
Clostridium sartagoforme AAU1	0.03
Enterobacter kobei	0.03
Bacteroides caccae	0.025
Blautia	0.025
Eisenbergiella tayi	0.025
Lactobacillus	0.025
Pseudomonas syringae group	0.025
Salmonella enterica subsp. enterica serovar Typhimurium str. LT2	0.025
Streptococcus sanguinis SK36	0.025
Clostridium	0.02
Clostridium saccharogumia DSM 17460	0.02
Clostridium symbiosum WAL-14163	0.02
Cryptobacterium curtum DSM 15641	0.02
Erysipelatoclostridium	0.02
Faecalibacterium prausnitzii A2-165	0.02
Lachnoclostridium phocaeense	0.02
Providencia sneebia DSM 19967	0.02
Romboutsia	0.02
Roseburia faecis	0.02
Ruminococcus bicirculans	0.02
Streptococcus	0.02
Absiella dolichum DSM 3991	0.015
Acetitomaculum ruminis DSM 5522	0.015
Anaerococcus vaginalis	0.015
Atopobium parvulum DSM 20469	0.015
Bacteroides faecichinchillae JCM 17102	0.015
Bifidobacterium longum NCC2705	0.015
Campylobacter concisus	0.015
Clostridioides difficile 630	0.015
Enterobacter hormaechei subsp. steigerwaltii	0.015
Enterobacterales	0.015
Enterococcus casseliflavus EC20	0.015
Faecalicatena contorta	0.015
Klebsiella oxytoca	0.015
Kluyvera ascorbata ATCC 33433	0.015
Leuconostoc lactis	0.015
Megasphaera micronuciformis F0359	0.015
Niameybacter massiliensis	0.015
Weissella koreensis KACC 15510	0.015
Alistipes obesi	0.01
Alistipes shahii WAL 8301	0.01
Anoxybacillus gonensis	0.01
Bacteroides <genus>	0.01
Bacteroides coprocola DSM 17136	0.01
Blautia obeum	0.01
Dialister pneumosintes	0.01
Eubacterium rectale ATCC 33656	0.01
Gemella haemolysans ATCC 10379	0.01
Granulicatella adiacens ATCC 49175	0.01
Hydrogenoanaerobacterium saccharovorans	0.01
Lactobacillus delbrueckii subsp. bulgaricus ATCC 11842 = JCM 1002	0.01
Massilimaliae massiliensis	0.01
Peptostreptococcus stomatis DSM 17678	0.01
Ruminococcus bromii	0.01
Ruthenibacterium lactatiformans	0.01
Shigella dysenteriae Sd197	0.01
Tyzzerella nexilis DSM 1787	0.01
Desulfotomaculum guttoideum	0.005
Acetivibrio ethanolgignens	0.005
Acidaminococcus timonensis	0.005
Actinomyces	0.005
Actinomyces graevenitzii C83	0.005
Anaerobium acetethylicum	0.005
Anaerocolumna jejuensis DSM 15929	0.005
Anaerotignum propionicum DSM 1682	0.005
Angelakisella massiliensis	0.005
Atopobium rimae ATCC 49626	0.005
Bacillus <bacterium>	0.005
bacterium LF-3	0.005
Bacteroides coprophilus DSM 18228 = JCM 13818	0.005
Bacteroides fluxus YIT 12057	0.005
Bacteroides nordii CL02T12C05	0.005
Bacteroides paurosaccharolyticus JCM 15092	0.005
Bariatricus massiliensis	0.005
Barnesiella intestinihominis YIT 11860	0.005
Bifidobacterium adolescentis ATCC 15703	0.005
Bifidobacterium bifidum PRL2010	0.005
Catenibacterium mitsuokai DSM 15897	0.005
Clostridium baratii str. Sullivan	0.005
Clostridium fallax	0.005
Clostridium gasigenes	0.005
Clostridium intestinale URNW	0.005
Clostridium leptum DSM 753	0.005
Clostridium saccharolyticum WM1	0.005
Clostridium uliginosum	0.005
Collinsella aerofaciens ATCC 25986	0.005
Corynebacterium durum F0235	0.005
Desulfuromusa kysingii	0.005
Dialister invisus DSM 15470	0.005
Erysipelotrichaceae	0.005
Eubacterium cellulosolvens 6	0.005
Eubacterium limosum	0.005
Eubacterium sulci ATCC 35585	0.005
Eubacterium xylanophilum ATCC 35991	0.005
Finegoldia magna ATCC 29328	0.005
Fusicatenibacter saccharivorans	0.005
Haemophilus sputorum CCUG 13788	0.005
Holdemanella biformis DSM 3989	0.005
Lactobacillus ruminis ATCC 27782	0.005
Lactococcus garvieae ATCC 49156	0.005
Lactococcus lactis subsp. lactis Il1403	0.005
Marvinbryantia formatexigens DSM 14469	0.005
Oribacterium sinus F0268	0.005
Parabacteroides johnsonii CL02T12C29	0.005
Pluralibacter gergoviae	0.005
Prevotella bivia DSM 20514	0.005
Prevotella buccalis ATCC 35310	0.005
Provencibacterium massiliense	0.005
Robinsoniella peoriensis	0.005
Roseburia	0.005
Ruminococcus faecis JCM 15917	0.005
Serratia marcescens subsp. marcescens Db11	0.005
Shigella flexneri 2a str. 301	0.005
Streptococcus agalactiae 2603V/R	0.005
Streptococcus anginosus C238	0.005
Streptococcus cristatus AS 1.3089	0.005
Streptococcus equinus	0.005
Streptococcus gordonii str. Challis substr. CH1	0.005
Streptococcus suis BM407	0.005
Sutterella wadsworthensis HGA0223	0.005
Terrisporobacter glycolicus ATCC 14880 = DSM 1288	0.005
Trabulsiella odontotermitis	0.005
Veillonella	0.005
Veillonella magna DSM 19857	0.005
Yokenella regensburgei ATCC 49455	0.005

### Sheet: F6
Taxonomic profile of human fecal sample F6 from MiSeq sequencing (amplicons: V3-V4)
F6: MiSeq_V3-V4
Taxa	% of reads
Bifidobacterium callitrichos DSM 23973	22.13
Faecalibacterium prausnitzii A2-165	8.445
Bacteroides coprophilus DSM 18228 = JCM 13818	4.705
Eubacterium eligens ATCC 27750	4.45
Roseburia faecis	4.02
Megasphaera elsdenii 14-14	3.88
Collinsella aerofaciens ATCC 25986	3.445
Bacteroides vulgatus ATCC 8482	3.22
Bacteroides uniformis ATCC 8492	3.215
Megamonas funiformis YIT 11815	2.525
Bifidobacterium angulatum DSM 20098 = JCM 7096	2.145
Dorea longicatena DSM 13814	2.11
Clostridium saccharolyticum	1.91
Parabacteroides distasonis ATCC 8503	1.805
Paraprevotella xylaniphila YIT 11841	1.805
Bifidobacterium longum NCC2705	1.695
Neglecta timonensis	1.5
Blautia obeum	1.425
Phascolarctobacterium succinatutens YIT 12067	1.36
Bifidobacterium gallicum DSM 20093 = LMG 11596	1.26
Bifidobacterium adolescentis ATCC 15703	1.245
Eubacterium coprostanoligenes	1.15
Roseburia intestinalis L1-82	1.13
Ruminococcus faecis JCM 15917	1.115
Intestinibacillus massiliensis	1.05
Blautia obeum ATCC 29174	0.83
Parabacteroides johnsonii CL02T12C29	0.815
Coprococcus comes ATCC 27758	0.7
Flavonifractor plautii	0.595
Erysipelatoclostridium ramosum DSM 1402	0.565
Bacteroides fluxus YIT 12057	0.55
Barnesiella intestinihominis YIT 11860	0.535
Clostridium leptum DSM 753	0.495
Lactobacillus rogosae	0.48
Bifidobacterium	0.45
Enterococcus hermanniensis	0.435
Ruminococcus torques ATCC 27756	0.405
Akkermansia muciniphila ATCC BAA-835	0.4
Alistipes putredinis DSM 17216	0.395
Clostridium clariflavum DSM 19732	0.39
Lachnospiraceae	0.39
Ruminococcus gnavus AGR2154	0.38
Sutterella wadsworthensis HGA0223	0.38
Bacteroides thetaiotaomicron VPI-5482	0.31
Eubacterium rectale ATCC 33656	0.3
Lachnoclostridium	0.28
Oscillibacter valericigenes Sjm18-20	0.255
Ruthenibacterium lactatiformans	0.255
Clostridium phoceensis	0.25
Gordonibacter pamelaeae 7-10-1-b	0.25
Desulfotomaculum guttoideum	0.215
Bacteroides <genus>	0.21
Lachnoclostridium phocaeense	0.2
Desulfotomaculum nigrificans CO-1-SRB	0.185
Oscillibacter ruminantium GH1	0.16
Clostridium spiroforme DSM 1552	0.155
Romboutsia timonensis	0.15
Roseburia hominis A2-183	0.15
Anaerostipes caccae DSM 14662	0.145
Bacteroides stercoris ATCC 43183	0.14
Collinsella phocaeensis	0.14
Alistipes shahii WAL 8301	0.135
Eubacterium limosum	0.13
Coprobacter fastidiosus NSB1	0.125
Sellimonas intestinalis	0.125
Barnesiella viscericola DSM 18177	0.12
Clostridium innocuum 2959	0.115
Bacteroides ovatus	0.11
Eggerthella lenta DSM 2243	0.11
Enterococcus	0.105
Christensenella massiliensis	0.095
Fusicatenibacter saccharivorans	0.095
Pseudoflavonifractor capillosus ATCC 29799	0.09
Bilophila wadsworthia ATCC 49260	0.08
Bifidobacterium thermophilum RBL67	0.07
Blautia hansenii DSM 20583	0.07
Mobilibacterium timonense	0.07
Papillibacter cinnamivorans DSM 12816	0.07
Parabacteroides goldsteinii DSM 19448 = WAL 12034	0.07
Anaerobium acetethylicum	0.065
Basilea psittacipulmonis DSM 24701	0.065
Bifidobacterium dentium JCM 1195 = DSM 20436	0.065
Ruminococcus lactaris ATCC 29176	0.065
Odoribacter splanchnicus DSM 20712	0.06
Beduini massiliensis	0.055
Butyricicoccus pullicaecorum 1.2	0.055
Clostridiales	0.055
Hungatella hathewayi WAL-18680	0.055
Massilimaliae massiliensis	0.055
Merdibacter massiliensis	0.055
Muribaculum intestinale	0.055
Acetitomaculum ruminis DSM 5522	0.05
Clostridium fimetarium	0.05
Hydrogenoanaerobacterium saccharovorans	0.05
Sanguibacteroides justesenii	0.05
Blautia hydrogenotrophica DSM 10507	0.045
Coprobacter secundus	0.045
Duodenibacillus massiliensis	0.045
Eubacterium uniforme	0.045
Intestinibacter bartlettii DSM 16795	0.045
Merdimonas faecis	0.045
Bifidobacterium biavatii DSM 23969	0.04
Bifidobacterium thermophilum	0.04
Fusobacterium mortiferum ATCC 9817	0.04
Acutalibacter muris	0.035
Alistipes timonensis JC136	0.035
Anaerotruncus colihominis DSM 17241	0.035
Clostridium asparagiforme DSM 15981	0.035
Emergencia timonensis	0.035
Anaerotignum lactatifermentans DSM 14214	0.03
Bacteroides caccae	0.03
Bifidobacterium asteroides PRL2011	0.03
Bacteroides pectinophilus ATCC 43243	0.025
Bacteria <prokaryotes>	0.025
Christensenella minuta	0.025
Firmicutes	0.025
Oscillibacter	0.025
Anaerocolumna jejuensis DSM 15929	0.02
Bacillus subtilis subsp. subtilis str. 168	0.02
Christensenella timonensis	0.02
Denitrobacterium detoxificans	0.02
Dorea formicigenerans ATCC 27755	0.02
Intestinimonas butyriciproducens	0.02
Alistipes ihumii AP11	0.015
Anaeromassilibacillus senegalensis	0.015
Andreesenia angusta	0.015
Bacteroides coprocola DSM 17136	0.015
Bifidobacterium coryneforme	0.015
Bifidobacterium scardovii JCM 12489 = DSM 13734	0.015
Bifidobacterium stellenboschense	0.015
Catenibacterium mitsuokai DSM 15897	0.015
Collinsella tanakaei YIT 12063	0.015
Eisenbergiella tayi	0.015
Lactonifactor longoviformis DSM 17459	0.015
Subdoligranulum variabile DSM 15176	0.015
Actinomyces odontolyticus ATCC 17982	0.01
Anaerobacillus arseniciselenatis	0.01
Anaerofustis stercorihominis DSM 17244	0.01
Anaerostipes hadrus	0.01
Anaerotignum	0.01
bacterium MS4	0.01
Bacteroidales	0.01
Bifidobacterium breve DSM 20213 = JCM 1192	0.01
Bifidobacterium lemurum	0.01
Blautia	0.01
Butyrivibrio	0.01
Clostridium celatum DSM 1785	0.01
Clostridium cocleatum	0.01
Dialister micraerophilus DSM 19965	0.01
Eubacterium cellulosolvens 6	0.01
Holdemania massiliensis AP2	0.01
Lachnobacterium bovis DSM 14045	0.01
Marvinbryantia formatexigens DSM 14469	0.01
Robinsoniella peoriensis	0.01
Ruminiclostridium thermocellum ATCC 27405	0.01
Ruminococcus flavefaciens	0.01
Streptococcus intermedius B196	0.01
Streptococcus parasanguinis ATCC 15912	0.01
Streptococcus salivarius	0.01
Tannerella forsythia 92A2	0.01
Acetivibrio cellulolyticus CD2	0.005
Acetivibrio ethanolgignens	0.005
Acidaminococcus	0.005
Actinomyces cardiffensis F0333	0.005
Actinomyces gerencseriae DSM 6844	0.005
Actinomyces massiliensis 4401292	0.005
Alistipes	0.005
Alistipes indistinctus YIT 12060	0.005
Aminobacterium mobile DSM 12262	0.005
Arabia massiliensis	0.005
Bacteroides cellulosilyticus	0.005
Bacteroides faecichinchillae JCM 17102	0.005
Bariatricus massiliensis	0.005
Bifidobacterium animalis subsp. lactis DSM 10140	0.005
Bifidobacterium bifidum PRL2010	0.005
Bifidobacterium cuniculi	0.005
Bifidobacterium gallinarum	0.005
Bifidobacterium saguini DSM 23967	0.005
Caloramator quimbayensis	0.005
Christensenella	0.005
Clostridium chauvoei JF4335	0.005
Clostridium methylpentosum DSM 5476	0.005
Clostridium saccharogumia DSM 17460	0.005
Clostridium scindens ATCC 35704	0.005
Clostridium termitidis CT1112	0.005
Collinsella	0.005
Corynebacterium durum F0235	0.005
Cryobacterium arcticum	0.005
Enterobacteriaceae	0.005
Enterococcus cecorum	0.005
Enterococcus gilvus ATCC BAA-350	0.005
Eubacterium oxidoreducens	0.005
Faecalicatena fissicatena	0.005
Fournierella massiliensis	0.005
Hespellia stercorisuis DSM 15480	0.005
Jonquetella anthropi DSM 22815	0.005
Klebsiella oxytoca	0.005
Lentisphaera araneosa HTCC2155	0.005
Massilioclostridium coli	0.005
Micrococcales	0.005
Mogibacterium timidum ATCC 33093	0.005
Mycobacterium leprae TN	0.005
Peptoniphilus asaccharolyticus DSM 20463	0.005
Piscicoccus intestinalis NBRC 104926	0.005
Prauserella rugosa	0.005
Pseudoramibacter alactolyticus ATCC 23263	0.005
Rathayibacter tritici	0.005
Roseburia	0.005
Rothia dentocariosa ATCC 17931	0.005
Ruminiclostridium	0.005
Ruminococcaceae	0.005
Senegalimassilia anaerobia JC110	0.005
Sporobacter termitidis DSM 10068	0.005
Streptococcus gordonii str. Challis substr. CH1	0.005
Streptococcus mutans UA159	0.005
Streptococcus sobrinus DSM 20742 = ATCC 33478	0.005
Streptococcus thermophilus JIM 8232	0.005
Streptomyces gilvigriseus	0.005
Terrabacteria group	0.005
Tessaracoccus flavescens	0.005
