## Additional File 10 for "Full-length 16S rRNA gene amplicon analysis of human gut microbiota using MinION™ nanopore sequencing confers species-level resolution"

### Sheet: MiSeq_V3-V4_QIIME 2
Taxonomic profiles of human fecal samples from MiSeq sequencing (amplicons: V3-V4, taxonomic classification by OTU-based analysis using the QIIME 2 pipeline) The QIIME 2 (ver. 2019.7) pipeline was used to analyze the MiSeq sequencing data. Denoising and OTU picking was performed with DADA2, and the phylotypes were assigned using a Greengenes gg_13_8 reference database. The classification of taxon…
MiSeq_V3-V4 (OTU-based analysis using the QIIME 2 pipeline)
Taxa	F1 (%)	F2 (%)	F3 (%)	F4 (%)	F5 (%)	F6 (%)
k__Bacteria;__;__;__;__;__;__	0	0	0	0	0	1.09329
k__Bacteria;p__Actinobacteria;c__Actinobacteria;o__Bifidobacteriales;f__Bifidobacteriaceae;g__Bifidobacterium;__	0	0	0	0.0797448	0	0
k__Bacteria;p__Actinobacteria;c__Actinobacteria;o__Bifidobacteriales;f__Bifidobacteriaceae;g__Bifidobacterium;s__	5.09923	44.2264	0	11.5896	0	40.2332
k__Bacteria;p__Actinobacteria;c__Actinobacteria;o__Bifidobacteriales;f__Bifidobacteriaceae;g__Bifidobacterium;s__breve	0	0.0413138	0	0	0	0
k__Bacteria;p__Actinobacteria;c__Actinobacteria;o__Bifidobacteriales;f__Bifidobacteriaceae;g__Bifidobacterium;s__longum	50.634	28.2999	55.6121	16.5869	0	3.27988
k__Bacteria;p__Actinobacteria;c__Coriobacteriia;o__Coriobacteriales;f__Coriobacteriaceae;g__;s__	0	0	0	2.25944	0	1.43343
k__Bacteria;p__Actinobacteria;c__Coriobacteriia;o__Coriobacteriales;f__Coriobacteriaceae;g__Atopobium;s__	0	0	0	0	0.108401	0
k__Bacteria;p__Actinobacteria;c__Coriobacteriia;o__Coriobacteriales;f__Coriobacteriaceae;g__Collinsella;s__aerofaciens	0	0	0	0	0	2.18659
k__Bacteria;p__Actinobacteria;c__Coriobacteriia;o__Coriobacteriales;f__Coriobacteriaceae;g__Eggerthella;s__lenta	0	1.85912	0.869934	2.33918	1.19241	0.631681
k__Bacteria;p__Bacteroidetes;c__Bacteroidia;o__Bacteroidales;f__;g__;s__	0	0	0	0	0	0.0728863
k__Bacteria;p__Bacteroidetes;c__Bacteroidia;o__Bacteroidales;f__Bacteroidaceae;g__Bacteroides;s__	0.110254	0.0413138	0.0848716	0	0	0
k__Bacteria;p__Firmicutes;c__Clostridia;o__Clostridiales;__;__;__	3.25248	0	0	0.186071	0	0
k__Bacteria;p__Firmicutes;c__Clostridia;o__Clostridiales;f__;g__;s__	0	0	2.33397	1.51515	1.51762	1.26336
k__Bacteria;p__Firmicutes;c__Clostridia;o__Clostridiales;f__[Mogibacteriaceae];g__;s__	0	0.103284	0	1.5949	0	0.485909
k__Bacteria;p__Firmicutes;c__Clostridia;o__Clostridiales;f__Christensenellaceae;g__;s__	0	0	0	0.66454	0	0.388727
k__Bacteria;p__Firmicutes;c__Clostridia;o__Clostridiales;f__Clostridiaceae;g__;s__	4.41014	0	0	0	0	0
k__Bacteria;p__Firmicutes;c__Clostridia;o__Clostridiales;f__Clostridiaceae;g__Clostridium;__	1.10254	1.03284	0	0	2.22222	0
k__Bacteria;p__Firmicutes;c__Clostridia;o__Clostridiales;f__Clostridiaceae;g__Clostridium;s__	0	0	0	0	0	1.55491
k__Bacteria;p__Firmicutes;c__Clostridia;o__Clostridiales;f__Clostridiaceae;g__Clostridium;s__paraputrificum	0	0	0.0848716	0	2.60163	0
k__Bacteria;p__Firmicutes;c__Clostridia;o__Clostridiales;f__Eubacteriaceae;g__Pseudoramibacter_Eubacterium;s__	0	0	0	1.43541	0	0.704568
k__Bacteria;p__Firmicutes;c__Clostridia;o__Clostridiales;f__Lachnospiraceae;__;__	0.689085	0	0	4.75811	0	4.90768
k__Bacteria;p__Firmicutes;c__Clostridia;o__Clostridiales;f__Lachnospiraceae;g__;s__	13.3682	5.82524	4.77403	1.08985	13.8211	5.15063
k__Bacteria;p__Firmicutes;c__Clostridia;o__Clostridiales;f__Lachnospiraceae;g__[Ruminococcus];s__	0	0	0	0.186071	0	1.09329
k__Bacteria;p__Firmicutes;c__Clostridia;o__Clostridiales;f__Lachnospiraceae;g__[Ruminococcus];s__gnavus	2.97685	2.95394	11.6486	4.89102	22.3848	2.30807
k__Bacteria;p__Firmicutes;c__Clostridia;o__Clostridiales;f__Lachnospiraceae;g__[Ruminococcus];s__torques	0	0	0	1.32908	0	1.19048
k__Bacteria;p__Firmicutes;c__Clostridia;o__Clostridiales;f__Lachnospiraceae;g__Blautia;s__	4.16207	3.05722	3.71313	5.42265	2.60163	5.22352
k__Bacteria;p__Firmicutes;c__Clostridia;o__Clostridiales;f__Lachnospiraceae;g__Blautia;s__producta	1.21279	0.867589	2.07935	0	10.1355	0
k__Bacteria;p__Firmicutes;c__Clostridia;o__Clostridiales;f__Lachnospiraceae;g__Clostridium;__	0	0	1.14577	1.75439	4.28184	0
k__Bacteria;p__Firmicutes;c__Clostridia;o__Clostridiales;f__Lachnospiraceae;g__Clostridium;s__aldenense	0	0	0.40314	0.66454	1.57182	0
k__Bacteria;p__Firmicutes;c__Clostridia;o__Clostridiales;f__Lachnospiraceae;g__Clostridium;s__hathewayi	0	0	0	4.25306	0	0
k__Bacteria;p__Firmicutes;c__Clostridia;o__Clostridiales;f__Lachnospiraceae;g__Clostridium;s__lavalense	0	0	0	0	1.89702	0
k__Bacteria;p__Firmicutes;c__Clostridia;o__Clostridiales;f__Lachnospiraceae;g__Clostridium;s__symbiosum	1.6538	0.702334	1.99448	0	0	0
k__Bacteria;p__Firmicutes;c__Clostridia;o__Clostridiales;f__Lachnospiraceae;g__Coprococcus;s__	0.826902	2.62342	5.04986	2.04678	2.49322	0.631681
k__Bacteria;p__Firmicutes;c__Clostridia;o__Clostridiales;f__Lachnospiraceae;g__Dorea;s__	1.10254	1.44598	2.44006	0.558214	8.61789	0
k__Bacteria;p__Firmicutes;c__Clostridia;o__Clostridiales;f__Lachnospiraceae;g__Dorea;s__longicatena	0.964719	0.537079	2.39762	0	0	0.364431
k__Bacteria;p__Firmicutes;c__Clostridia;o__Clostridiales;f__Lachnospiraceae;g__Lachnospira;s__	0	0	0	0	1.30081	0
k__Bacteria;p__Firmicutes;c__Clostridia;o__Clostridiales;f__Lachnospiraceae;g__Lactonifactor;s__longoviformis	0	0	0	0.398724	0	0
k__Bacteria;p__Firmicutes;c__Clostridia;o__Clostridiales;f__Lachnospiraceae;g__Roseburia;__	0	0	0	0	0	0.242954
k__Bacteria;p__Firmicutes;c__Clostridia;o__Clostridiales;f__Lachnospiraceae;g__Roseburia;s__	0	0	0	0	0	2.1137
k__Bacteria;p__Firmicutes;c__Clostridia;o__Clostridiales;f__Lachnospiraceae;g__Roseburia;s__faecis	0	0	0	0	0	2.33236
k__Bacteria;p__Firmicutes;c__Clostridia;o__Clostridiales;f__Peptostreptococcaceae;__;__	1.73649	0	0	0	0	0
k__Bacteria;p__Firmicutes;c__Clostridia;o__Clostridiales;f__Peptostreptococcaceae;g__;s__	0	1.98306	0	1.54173	2.16802	0
k__Bacteria;p__Firmicutes;c__Clostridia;o__Clostridiales;f__Peptostreptococcaceae;g__Clostridium;s__bartlettii	0	0	0	0	3.68564	0
k__Bacteria;p__Firmicutes;c__Clostridia;o__Clostridiales;f__Ruminococcaceae;__;__	0	0	0	2.79107	0	1.67638
k__Bacteria;p__Firmicutes;c__Clostridia;o__Clostridiales;f__Ruminococcaceae;g__;s__	0	0	0.148525	2.23285	3.79404	1.33625
k__Bacteria;p__Firmicutes;c__Clostridia;o__Clostridiales;f__Ruminococcaceae;g__Anaerotruncus;s__	0	0	0	0.691122	0	0
k__Bacteria;p__Firmicutes;c__Clostridia;o__Clostridiales;f__Ruminococcaceae;g__Butyricicoccus;s__pullicaecorum	0	0	0	1.7278	8.07588	3.10982
k__Bacteria;p__Firmicutes;c__Clostridia;o__Clostridiales;f__Ruminococcaceae;g__Faecalibacterium;s__prausnitzii	3.30761	0.702334	0	4.54545	0	2.18659
k__Bacteria;p__Firmicutes;c__Clostridia;o__Clostridiales;f__Ruminococcaceae;g__Oscillospira;__	0	0	0	1.08985	0	0
k__Bacteria;p__Firmicutes;c__Clostridia;o__Clostridiales;f__Ruminococcaceae;g__Oscillospira;s__	2.42558	1.4873	3.45852	12.201	5.52846	7.62877
k__Bacteria;p__Firmicutes;c__Clostridia;o__Clostridiales;f__Ruminococcaceae;g__Ruminococcus;s__	0.937155	2.14832	1.76109	5.76821	0	3.88727
k__Bacteria;p__Firmicutes;c__Clostridia;o__Clostridiales;f__Veillonellaceae;g__;s__	0.0275634	0	0	0	0	0.0485909
k__Bacteria;p__Firmicutes;c__Erysipelotrichi;o__Erysipelotrichales;f__Erysipelotrichaceae;g__;s__	0	0.0619707	0	0	0	0
k__Bacteria;p__Fusobacteria;c__Fusobacteriia;o__Fusobacteriales;f__Fusobacteriaceae;g__;s__	0	0	0	0	0	0.218659
k__Bacteria;p__Proteobacteria;c__Gammaproteobacteria;o__Enterobacteriales;f__Enterobacteriaceae;__;__	0	0	0	0.106326	0	0
k__Bacteria;p__Verrucomicrobia;c__Verrucomicrobiae;o__Verrucomicrobiales;f__Verrucomicrobiaceae;g__Akkermansia;s__muciniphila	0	0	0	1.70122	0	1.02041
